# Plasmid-chromosome transcriptional crosstalk in multidrug resistant clinical enterobacteria

**DOI:** 10.1101/2024.08.08.607126

**Authors:** Laura Toribio-Celestino, Alicia Calvo-Villamañán, Cristina Herencias, Aida Alonso-del Valle, Jorge Sastre-Dominguez, Susana Quesada, Didier Mazel, Eduardo PC Rocha, Ariadna Fernández-Calvet, Alvaro San Millan

**Affiliations:** Centro Nacional de Biotecnología (CNB-CSIC), Madrid, Spain; Servicio de Microbiología, Hospital Universitario Ramón y Cajal and Instituto Ramón y Cajal de Investigación Sanitaria, Madrid, Spain; Centro de Investigación Biológica en Red de Enfermedades Infecciosas, Instituto de Salud Carlos III, Madrid, Spain; Institut Pasteur, Université de Paris Cité, CNRS UMR3525, Bacterial Genome Plasticity, Paris, France; Institut Pasteur, Université de Paris Cité, CNRS UMR3525, Microbial Evolutionary Genomics, Paris, France; Centro de Investigación Biológica en Red de Epidemiología y Salud Pública, Instituto de Salud Carlos III, Madrid, Spain

## Abstract

Conjugative plasmids promote the dissemination and evolution of antimicrobial resistance in bacterial pathogens. However, plasmid acquisition can produce physiological alterations in the bacterial host, leading to potential fitness costs that determine the clinical success of bacteria-plasmid associations. In this study, we used a transcriptomic approach to characterize the interactions between a globally disseminated carbapenem resistance plasmid, pOXA-48, and a diverse collection of multidrug resistant clinical enterobacteria. Although pOXA-48 produced mostly strain-specific transcriptional alterations, it also led to the common overexpression of a small chromosomal operon present in *Klebsiella* spp. and *Citrobacter freundii* strains. This operon included two genes coding for a pirin and an isochorismatase family proteins (*pfp* and *ifp*), and showed evidence of horizontal mobilization across Proteobacteria species. Combining genetic engineering, transcriptomics, and CRISPRi gene silencing, we showed that a pOXA-48-encoded LysR regulator is responsible for the plasmid-chromosome crosstalk. Crucially, the operon overexpression produced a fitness benefit in a pOXA-48-carrying *K. pneumoniae* clinical strain, suggesting that this crosstalk promotes the dissemination of carbapenem resistance in clinical settings.
