## Supplementary Tables and Source Data for "Plasmid-chromosome transcriptional crosstalk in multidrug resistant clinical enterobacteria": Supplementary Table 1.xlsx

### Sheet: Supp Table 1 Info
Supplementary Table 1. Enterobacterial strains and primers used in this study.

### Sheet: Strains
Strain base name	Species	Type	Name in manuscript	Name in BioProject & Code	Sequence Type	Source	BioSample (BioProject) of reference genome	Other plasmid replicons (excluding pOXA-48 and constructions)	Relative fitness	Propagated SE	Other strain names
C325	E. coli	No pOXA-48 (WT cured)	C325	C325c1	ST137	Fernandez-Calvet et al. 2023	-	IncFIB(AP001918)_1, IncB/O/K/Z_2, IncI2_1_Delta	0.969883	0.018112
		pOXA-48 (WT)	C325 + pOXA-48	C325		Leon-Sampedro et al. 2021	SAMN14640123 (PRJNA626430)
EC10	E. coli	No pOXA-48 (WT)	EC10	PF_EC10	ST69	Alonso-del Valle et al. 2021	-	pEC4115_1, IncFII_1, ColRNAI_1, Col8282_1	1.02526	0.0929724	C063
		pOXA-48 (transconjugant)	EC10 + pOXA-48	TC_EC10		Alonso-del Valle et al. 2021	SAMN32542096 (PRJNA1071971)				C063p / Ec10
MG1655	E. coli	No pOXA-48 (WT)	MG1655	MG1655	ST10	Rodriguez-Beltran et al. 2021	-	None	0.709426	0.00790417
		pOXA-48 (transconjugant)	MG1655 + pOXA-48	MG1655p		Rodriguez-Beltran et al. 2021	SAMN39826502 (PRJNA1071971)
CF13	C. freundii	No pOXA-48 (WT cured)	CF13	CF13c1	ST22	Fernandez-Calvet et al. 2023	-	IncR_1, ColRNAI_1	0.977041	0.00910398
		pOXA-48 (WT)	CF13 + pOXA-48	CF13 / CF13_pOXA-48		Leon-Sampedro et al. 2021	SAMN14640085 (PRJNA626430)
		(cured transconjugant)	CF13 + pOXA-48DlysR	CF13_pOXA-48DlysR		This work	-
		(cured transconjugant)	CF13 + pTet-LysR	-		This work	-
		(cured transconjugant)	CF13 + pOXA-48DlysR + pTet-LysR	-		This work	-
		(cured transconjugant)	CF13 + pFR56apm (no guide)	-		This work	-
		(cured transconjugant)	CF13 + pFR56apm_ap4	-		This work	-
		(cured transconjugant)	CF13 + pOXA-48 + pFR56apm (no guide)	-		This work	-
		(cured transconjugant)	CF13 + pOXA-48 + pFR56apm_ap4	-		This work	-
		(cured transconjugant)	CF13 + pOXA-48DlysR + pFR56apm (no guide)	-		This work	-
		(cured transconjugant)	CF13 + pOXA-48DlysR + pFR56apm_ap4	-		This work	-
J57	K. variicola	No pOXA-48 (WT cured)	J57	J57c1	ST971	Fernandez-Calvet et al. 2023	-	IncFIB(K)_1_Kpn3, IncFII_1_pKP91, IncFIA(HI1)_1_HI1, IncFII_1_pKP91, Col440I_1	1.01909	0.0188113
		pOXA-48 (WT)	J57 + pOXA-48	J57		Leon-Sampedro et al. 2021	SAMN14640320 (PRJNA626430)
H53	K. pneumoniae	No pOXA-48 (WT cured)	H53	H53c1	ST487	Fernandez-Calvet et al. 2023	-	IncFIB(K)_1_Kpn3	0.977308	0.0150587
		pOXA-48 (WT)	H53 + pOXA-48	H53		Leon-Sampedro et al. 2021	SAMN14640188 (PRJNA626430)
K147	K. pneumoniae	No pOXA-48 (WT cured)	K147	K147c1	ST11	Fernandez-Calvet et al. 2023	-	IncFIB(K)_1_Kpn3, IncFII_1_pKP91	0.973322	0.00978525
		pOXA-48 (WT)	K147 + pOXA-48	K147		Leon-Sampedro et al. 2021	SAMN14640201 (PRJNA626430)
KPN15	K. pneumoniae	No pOXA-48 (WT)	KPN15	PF_KPN15	ST11	Alonso-del Valle et al. 2021	-	IncFIB(K)_1_Kpn3, IncFII_1_pKP91, IncR_1	0.949617	0.0029118	K249
		pOXA-48 (transconjugant)	KPN15 + pOXA-48	TC_KPN15 / KPN15_pOXA-48		Alonso-del Valle et al. 2021	SAMN32542124 (PRJNA1071971)				K249p / Kpn20
		(transconjugant)	KPN15 + pOXA-48DlysR	KPN15_pOXA-48DlysR		This work	-
		(transconjugant)	KPN15 + pTet-LysR	-		This work	-
		(transconjugant)	KPN15 + pOXA-48DlysR + pTet-LysR	-		This work	-
		(transconjugant)	KPN15 + pFR56apm (no guide)	-		This work	-
		(transconjugant)	KPN15 + pFR56apm_ap4	-		This work	-
		(transconjugant)	KPN15 + pOXA-48 + pFR56apm (no guide)	-		This work	-
		(transconjugant)	KPN15 + pOXA-48 + pFR56apm_ap4	-		This work	-
		(transconjugant)	KPN15 + pOXA-48DlysR + pFR56apm (no guide)	-		This work	-
		(transconjugant)	KPN15 + pOXA-48DlysR + pFR56apm_ap4	-		This work	-
KPN18	K. pneumoniae	No pOXA-48 (WT)	KPN18	PF_KPN18	ST11	Alonso-del Valle et al. 2021	-	IncFIB(K)_1_Kpn3, IncFII_1_pKP91, IncR_1	0.971546	0.01296	K275
		pOXA-48 (transconjugant)	KPN18 + pOXA-48	TC_KPN18		Alonso-del Valle et al. 2021	SAMN32542126 (PRJNA1071971)				K275p / Kpn23
KPN04	K. pneumoniae	No pOXA-48 (WT)	KPN04	PF_KPN04	ST1427	Alonso-del Valle et al. 2021	-	IncFII_1_pKP91, IncFIA(HI1)_1_HI1	0.914166	0.00440419	K091
		pOXA-48 (transconjugant)	KPN04 + pOXA-48	TC_KPN04		Alonso-del Valle et al. 2021	SAMN32542113 (PRJNA1071971)				K091p / Kpn04
KPN07	K. pneumoniae	No pOXA-48 (WT)	KPN07	PF_KPN07	ST1427	Alonso-del Valle et al. 2021	-	IncFIA(HI1)_1_HI1, IncFII_1_pKP91, IncHI1B_1_pNDM-MAR	0.766783	0.00770232	K141
		pOXA-48 (transconjugant)	KPN07 + pOXA-48	TC_KPN07		Alonso-del Valle et al. 2021	SAMN32542116 (PRJNA1071971)				K141p / Kpn08
KPN10	K. pneumoniae	No pOXA-48 (WT)	KPN10	PF_KPN10	ST1427	Alonso-del Valle et al. 2021	-	IncFIA(HI1)_1_HI1, IncFII_1_pKP91, IncHI1B_1_pNDM-MAR	0.761664	0.0524451	K209
		pOXA-48 (transconjugant)	KPN10 + pOXA-48	TC_KPN10		Alonso-del Valle et al. 2021	SAMN32542119 (PRJNA1071971)				K209p / Kpn13

### Sheet: Molecular biology
Primer name	Sequence (5’-3’)	Template	Use	Comments
lysR_qPCR_fw	TCGGGCTATTGACCCTGACT	H53, K249, CF13	qPCR
lysR_qPCR_rv	ACTGTTCGAGCGTCAACCAA	H53, K249, CF13	qPCR
oxa_qPCR_fw	CTGGCTCGACGGTGGTATTC	H53, K249, CF13	qPCR
oxa_qPCR_rv	CCCACCAGCCAATCTTAGGT	H53, K249, CF13	qPCR
rpoB_qPCR_fw	CCGGAAGTCGGCAGGTC	H53, K249	qPCR
rpoB_qPCR_rv	CGCGAATTCATCCAGCGTG	H53, K249	qPCR
pfp_qPCR_fw	GAAGATGATCCAGCTGTGGGT	H53, K249	qPCR
pfp_qPCR_rv	GCTGCAGATCCCACACGTTA	H53, K249	qPCR
rpoB_qPCR_CF13_fw	CGTAGTCCTGGCGTCTTCTT	CF13	qPCR
rpoB_qPCR_CF13rv	GTGTAGTTCAGTGCACGCAG	CF13	qPCR
pfp_qPCR_CF13_fw	GTGACCATCGTTTACAGCGG	CF13	qPCR
pfp_qPCR_CF13_rv	CTTTGCTGGCAGATTGACCC	CF13	qPCR
isocho_qPCR_Kpn_fw	AAAACGCTGATTATCGCCGG	H53, K249	qPCR
isocho_qPCR_Kpn_rv	GGCGGTATCCATTGGCACTA	H53, K249	qPCR
isocho_qPCR_CF13_fw	ACGCCTGGGATAACGAAGAC	CF13	qPCR
isocho_qPCR_CF13_rv	CCTGCGCCATTTTGCTGTAA	CF13	qPCR
pfp_CRISPRi_fw	TAGTgtatgacgacgtcagcggcc	K249	CRISPRi
pfp_CRISPRi_rv	AAACggccgctgacgtcgtcatac	K249	CRISPRi
MV540	GGAAAGAGTTTAAATAATAGTGCAGGAATTCGATATCAAG	pMP7	∆lysR	Building pMP7-HR-kan-HR
MV451	AGTCTGATACATTCTACGTAGGGATCCACTAGTTCTAGAG	pMP7	∆lysR
HR_left_fw	CTATTATTTAAACTCTTTCCcctagccaatttgctaggct	pOXA-48	∆lysR
HR_left_rv	AACCTCTTACGTGCCGATCAgcacgcggcacccccgcaac	pOXA-48	∆lysR
HR_right_fw	TTCTTGACGAGTTCTTCTGAatagccagggcttgctacca	pOXA-48	∆lysR
HR_right_rv	TACGTAGAATGTATCAGACTATGCCAGATTTAAACGGTAT	pOXA-48	∆lysR
kan_cassette_fw	gttgcgggggtgccgcgtgcTGATCGGCACGTAAGAGGTT		∆lysR
kan_cassette_rv	tggtagcaagccctggctatTCAGAAGAACTCGTCAAGAA		∆lysR
MV540	GGAAAGAGTTTAAATAATAGTGCAGGAATTCGATATCAAG	pMP7-HR-kan-HR	∆lysR	HR-kan-HR cassette
MV451	AGTCTGATACATTCTACGTAGGGATCCACTAGTTCTAGAG	pMP7-HR-kan-HR	∆lysR
ptet_fw	gacctagttaggaggcaaaaatgccagatttaaacggtat	pOXA-48	∆lysR	pTet-lysR
ptet_rv	caggattgacttgcgctgccctagcccatcaaggattgta	pOXA-48	∆lysR
lysR_fw	ttttgcctcctaactaggtc	pTet	∆lysR
lysR_rv	ggcagcgcaagtcaatcctg	pTet	∆lysR
