## Supplementary Tables and Source Data for "Plasmid-chromosome transcriptional crosstalk in multidrug resistant clinical enterobacteria": Supplementary Table 2.xlsx

### Sheet: Supp Table 2 Info
Supplementary Table 2. Variant calling results. - Sheet SNPs_pOXA-48 includes SNPs detected by Snippy using as reference the sequence of pOXA-48_K8, the most frequent variant that was introduced into pOXA-48-naive strains by conjugation, mapping the RNA-Seq reads. - Sheet All_SNPs includes all SNPs detected by Snippy in all strains and replicates using as reference the closed refences genomes of …

### Sheet: SNPs_pOXA-48
RNA-Seq dataset	STRAIN(REPLICATE)	POS	REF	ALT	EVIDENCE	FTYPE	STRAND	EFFECT	LOCUS_TAG	GENE	PRODUCT	COMMENT
Fisrt	C325.1	-										Strain that naturally carries the pOXA-48_K8 variant (DelaFuente et al. 2022)
	C325.2	-
	C325.3	-
	TC_EC10.1	-
	TC_EC10.2	-
	TC_EC10.3	65444	T	A	A:747 T:0							Intergenic mutation upstream repA causing high PCN
	MG1655p.1	-
	MG1655p.2	-
	MG1655p.3	-
	CF13.1	15635	G	A	A:70 G:0	CDS	-	missense_variant c.737C>T p.Ser246Leu	IFA14_RS00080	ltrA	group II intron reverse transcriptase/maturase	Strain that naturally carries a pOXA-48 variant lacking the ltrA gene (15883-16369 bp) and with a SNP in 40996 bp (DelaFuente et al. 2022). These SNPs could represent false positives due to junctions around the deletion of ltrA, but the SNP in 40996 bp is missing.
		15676	C	G	G:71 C:0	CDS	-	missense_variant c.696G>C p.Arg232Ser	IFA14_RS00080	ltrA	group II intron reverse transcriptase/maturase
		16008	G	A	A:67 G:0	CDS	-	stop_gained c.364C>T p.Gln122*	IFA14_RS00080	ltrA	group II intron reverse transcriptase/maturase
		16405	A	G	G:27 A:0
		16716	TA	T	T:15 TA:0
		16731	CGC	TGA	TGA:11 CGC:0
	CF13.2	15635	G	A	A:42 G:0	CDS	-	missense_variant c.737C>T p.Ser246Leu	IFA14_RS00080	ltrA	group II intron reverse transcriptase/maturase	Strain that naturally carries a pOXA-48 variant lacking the ltrA gene (15883-16369 bp) and with a SNP in 40996 bp (DelaFuente et al. 2022). These SNPs could represent false positives due to junctions around the deletion of ltrA.
		15676	C	G	G:42 C:0	CDS	-	missense_variant c.696G>C p.Arg232Ser	IFA14_RS00080	ltrA	group II intron reverse transcriptase/maturase
		16008	G	A	A:65 G:1	CDS	-	stop_gained c.364C>T p.Gln122*	IFA14_RS00080	ltrA	group II intron reverse transcriptase/maturase
		16405	A	G	G:60 A:0
		16716	TA	T	T:10 TA:0
		40996	G	A	A:15 G:0	CDS	+	missense_variant c.520G>A p.Glu174Lys	IFA14_RS00300		hypothetical protein
	CF13.3	15635	G	A	A:80 G:1	CDS	-	missense_variant c.737C>T p.Ser246Leu	IFA14_RS00080	ltrA	group II intron reverse transcriptase/maturase	Strain that naturally carries a pOXA-48 variant lacking the ltrA gene (15883-16369 bp) and with a SNP in 40996 bp (DelaFuente et al. 2022). These SNPs could represent false positives due to junctions around the deletion of ltrA, but the SNP in 40996 bp is missing.
		15676	C	G	G:68 C:1	CDS	-	missense_variant c.696G>C p.Arg232Ser	IFA14_RS00080	ltrA	group II intron reverse transcriptase/maturase
		16008	G	A	A:72 G:0	CDS	-	stop_gained c.364C>T p.Gln122*	IFA14_RS00080	ltrA	group II intron reverse transcriptase/maturase
		16405	A	G	G:33 A:0
	J57.1	-										Strain that naturally carries a pOXA-48 variant lacking the ltrA gene (15883-16369 bp) (DelaFuente et al. 2022)
	J57.2	-
	J57.3	-
	H53.1	22416	T	C	C:218 T:0	CDS	+	synonymous_variant c.150T>C p.Asp50Asp	IFA14_RS00130		hypothetical protein	Strain that naturally carries a pOXA-48 variant lacking the ltrA gene (15883-16369 bp) (DelaFuente et al. 2022).
		28222	G	A	A:819 G:0	CDS	+	synonymous_variant c.390G>A p.Lys130Lys	IFA14_RS00175	parB	plasmid partitioning/stability family protein
	H53.2	22416	T	C	C:331 T:0	CDS	+	synonymous_variant c.150T>C p.Asp50Asp	IFA14_RS00130		hypothetical protein
		28222	G	A	A:701 G:0	CDS	+	synonymous_variant c.390G>A p.Lys130Lys	IFA14_RS00175	parB	plasmid partitioning/stability family protein
	H53.3	22416	T	C	C:354 T:0	CDS	+	synonymous_variant c.150T>C p.Asp50Asp	IFA14_RS00130		hypothetical protein
		28222	G	A	A:738 G:0	CDS	+	synonymous_variant c.390G>A p.Lys130Lys	IFA14_RS00175	parB	plasmid partitioning/stability family protein
	K147.1	-										Strain that naturally carries the pOXA-48_K8 variant (DelaFuente et al. 2022)
	K147.2	-
	K147.3	-
	K147.4	-
	TC_KPN04.1	16578	C	G	G:1866 C:157							Intergenic mutation between genes ltrA and umuD
	TC_KPN04.2	16578	C	G	G:1880 C:168							Intergenic mutation between genes ltrA and umuD
		16716	TA	T	T:291 TA:20							Intergenic mutation between genes ltrA and umuD
	TC_KPN04.3	-
	TC_KPN07.1	65389	C	A	A:796 C:0							Intergenic mutation upstream repA causing high PCN
	TC_KPN07.2	65389	C	A	A:940 C:0							Intergenic mutation upstream repA causing high PCN
	TC_KPN07.3	65389	C	A	A:580 C:0							Intergenic mutation upstream repA causing high PCN
	TC_KPN10.1	65389	C	A	A:1460 C:0							Intergenic mutation upstream repA causing high PCN
	TC_KPN10.2	65389	C	A	A:2034 C:0							Intergenic mutation upstream repA causing high PCN
	TC_KPN15.1	-
	TC_KPN15.2	-
	TC_KPN15.3	-
	TC_KPN18.1	-
	TC_KPN18.2	-
	TC_KPN18.3	-
Second	CF13_pOXA-48_1	15676	C	G	G:10 C:0	CDS	-	missense_variant c.696G>C p.Arg232Ser	IFA14_RS00080	ltrA	group II intron reverse transcriptase/maturase	Strain that naturally carries a pOXA-48 variant lacking the ltrA gene (15883-16369 bp) and with a SNP in 40996 bp (DelaFuente et al. 2022). These SNPs could represent false positives due to junctions around the deletion of ltrA.
		16716	TA	T	T:14 TA:0
		16731	CGC	TGA	TGA:13 CGC:0
		40996	G	A	A:13 G:0	CDS	+	missense_variant c.520G>A p.Glu174Lys	IFA14_RS00300		hypothetical protein
	CF13_pOXA-48_2	15635	G	A	A:13 G:1	CDS	-	missense_variant c.737C>T p.Ser246Leu	IFA14_RS00080	ltrA	group II intron reverse transcriptase/maturase
		15676	C	G	G:13 C:0	CDS	-	missense_variant c.696G>C p.Arg232Ser	IFA14_RS00080	ltrA	group II intron reverse transcriptase/maturase
		16008	G	A	A:34 G:0	CDS	-	stop_gained c.364C>T p.Gln122*	IFA14_RS00080	ltrA	group II intron reverse transcriptase/maturase
		40996	G	A	A:18 G:0	CDS	+	missense_variant c.520G>A p.Glu174Lys	IFA14_RS00300		hypothetical protein
	CF13_pOXA-48_3	16008	G	A	A:24 G:1	CDS	-	stop_gained c.364C>T p.Gln122*	IFA14_RS00080	ltrA	group II intron reverse transcriptase/maturase
		16405	A	G	G:10 A:0
		16716	TA	T	T:11 TA:0
		40996	G	A	A:10 G:0	CDS	+	missense_variant c.520G>A p.Glu174Lys	IFA14_RS00300		hypothetical protein
	CF13_pOXA-48DlysR_1	-										Large genomic variants (as in the deletion of ltrA or the insertion of aph into lysR) can sometimes be reflected as SNPs in the affected region.
	CF13_pOXA-48DlysR_2	-
	CF13_pOXA-48DlysR_3	11819	A	G	G:14 A:0	CDS	-	missense_variant c.515T>C p.Leu172Ser	IFA14_RS00055		LysR family transcriptional regulator
	KPN15_pOXA-48_1	-
	KPN15_pOXA-48_2	-
	KPN15_pOXA-48_3	-
	KPN15_pOXA-48DlysR_1	11819	A	G	G:12 A:0	CDS	-	missense_variant c.515T>C p.Leu172Ser	IFA14_RS00055		LysR family transcriptional regulator	Large genomic variants (as in the deletion of ltrA or the insertion of aph into lysR) can sometimes be reflected as SNPs in the affected region.
	KPN15_pOXA-48DlysR_2	-
	KPN15_pOXA-48DlysR_3	11819	A	G	G:10 A:0	CDS	-	missense_variant c.515T>C p.Leu172Ser	IFA14_RS00055		LysR family transcriptional regulator

### Sheet: All_SNPs
RNA-Seq dataset	STRAIN(REPLICATE)	CHR	POS	REF	ALT	EVIDENCE	FTYPE	STRAND	EFFECT	LOCUS_TAG	GENE	PRODUCT
First	C325.1	1	1452049	T	C	C:14 T:0	CDS	-	missense_variant c.2411A>G p.Gln804Arg	pgaptmp_001508		host specificity protein J
		1	4643230	A	G	G:191 A:11	tRNA	+	intragenic_variant n.4643230A>G	pgaptmp_004550		tRNA-Arg
	C325.2	1	4643230	A	G	G:131 A:11	tRNA	+	intragenic_variant n.4643230A>G	pgaptmp_004550		tRNA-Arg
	C325.3	None
	C325c1.1	None
	C325c1.2	1	1452049	T	C	C:12 T:1	CDS	-	missense_variant c.2411A>G p.Gln804Arg	pgaptmp_001508		host specificity protein J
		1	4643230	A	G	G:142 A:13	tRNA	+	intragenic_variant n.4643230A>G	pgaptmp_004550		tRNA-Arg
	C325c1.3	1	1452012	GAAAAACT	AAACAGCC	AAACAGCC:11 GAAAAACT:0	CDS	-	missense_variant c.2441_2448delAGTTTTTCinsGGCTGTTT p.GluPhe814GlyLeu	pgaptmp_001508		host specificity protein J
		1	1452049	T	C	C:10 T:0	CDS	-	missense_variant c.2411A>G p.Gln804Arg	pgaptmp_001508		host specificity protein J
		1	4643230	A	G	G:70 A:7	tRNA	+	intragenic_variant n.4643230A>G	pgaptmp_004550		tRNA-Arg
		1	4643369	A	G	G:40 A:3	tRNA	+	intragenic_variant n.4643369A>G	pgaptmp_004551		tRNA-Arg
	PF_EC10.1	1	103610	T	G	G:126 T:1	CDS	+	missense_variant c.548T>G p.Val183Gly	pgaptmp_000089	waaO	lipopolysaccharide 3-alpha-galactosyltransferase
		1	1242354	A	G	G:2629 A:234	tRNA	+	intragenic_variant n.1242354A>G	pgaptmp_001184		tRNA-Arg
	PF_EC10.2	1	103610	T	G	G:96 T:1	CDS	+	missense_variant c.548T>G p.Val183Gly	pgaptmp_000089	waaO	lipopolysaccharide 3-alpha-galactosyltransferase
		1	1242354	A	G	G:3093 A:299	tRNA	+	intragenic_variant n.1242354A>G	pgaptmp_001184		tRNA-Arg
	PF_EC10.3	1	103610	T	G	G:84 T:2	CDS	+	missense_variant c.548T>G p.Val183Gly	pgaptmp_000089	waaO	lipopolysaccharide 3-alpha-galactosyltransferase
		1	1242629	A	G	G:1142 A:92	tRNA	+	intragenic_variant n.1242629A>G	pgaptmp_001185		tRNA-Arg
		1	1243178	A	G	G:40 A:2	tRNA	+	intragenic_variant n.1243178A>G	pgaptmp_001187		tRNA-Arg
	TC_EC10.1	1	1242354	A	G	G:3033 A:257	tRNA	+	intragenic_variant n.1242354A>G	pgaptmp_001184		tRNA-Arg
		1	1242629	A	G	G:1703 A:166	tRNA	+	intragenic_variant n.1242629A>G	pgaptmp_001185		tRNA-Arg
		1	2434870	C	T	T:300 C:0	CDS	-	missense_variant c.821G>A p.Ser274Asn	pgaptmp_002299		YdgA family protein
	TC_EC10.2	1	1242354	A	G	G:2798 A:281	tRNA	+	intragenic_variant n.1242354A>G	pgaptmp_001184		tRNA-Arg
		1	2434870	C	T	T:259 C:0	CDS	-	missense_variant c.821G>A p.Ser274Asn	pgaptmp_002299		YdgA family protein
	TC_EC10.3	3	64667	T	A	A:621 T:0
	MG1655.1	1	1041337	C	CCT	CCT:10 C:0	CDS	-	frameshift_variant c.805_806insAG p.Arg269fs	pgaptmp_000995	ascB	6-phospho-beta-glucosidase AscB
		1	1065306	A	G	G:36 A:1	tRNA	+	intragenic_variant n.1065306A>G	pgaptmp_001020		tRNA-Arg
		1	3410518	C	A	A:11 C:0	CDS	-	missense_variant c.74G>T p.Arg25Leu	pgaptmp_003316	mdlB	SmdB family multidrug efflux ABC transporter permease/ATP-binding protein
	MG1655.2	1	1700322	T	C	C:13 T:0
		1	1700331	T	C	C:13 T:0
		1	2801655	A	C	C:15 A:0	CDS	-	missense_variant c.377T>G p.Leu126Arg	pgaptmp_002738	putP	sodium/proline symporter PutP
		1	3410518	C	A	A:14 C:0	CDS	-	missense_variant c.74G>T p.Arg25Leu	pgaptmp_003316	mdlB	SmdB family multidrug efflux ABC transporter permease/ATP-binding protein
	MG1655p.1	1	1065306	A	G	G:31 A:1	tRNA	+	intragenic_variant n.1065306A>G	pgaptmp_001020		tRNA-Arg
		1	1756443	C	G	G:25 C:0	CDS	+	synonymous_variant c.504C>G p.Gly168Gly	pgaptmp_001663	fcl	GDP-L-fucose synthase
		1	1756475	C	A	A:25 C:0	CDS	+	missense_variant c.536C>A p.Pro179His	pgaptmp_001663	fcl	GDP-L-fucose synthase
		1	1756509	A	G	G:20 A:0	CDS	+	synonymous_variant c.570A>G p.Glu190Glu	pgaptmp_001663	fcl	GDP-L-fucose synthase
		1	1756543	C	T	T:18 C:0	CDS	+	missense_variant c.604C>T p.Arg202Trp	pgaptmp_001663	fcl	GDP-L-fucose synthase
		1	2190827	G	T	T:21 G:0
		1	2190847	G	A	A:21 G:0
		1	2606200	A	G	G:12 A:0	CDS	-	missense_variant c.1172T>C p.Met391Thr	pgaptmp_002526	ychO	inverse autotransporter invasin YchO
		2	27227	G	GA	GA:62 G:0	CDS	+	frameshift_variant c.377dupA p.Arg127fs	pgaptmp_004517		plasmid segregation protein ParM
	MG1655p.2	1	264509	G	A	A:14 G:0	CDS	-	synonymous_variant c.30C>T p.Gly10Gly	pgaptmp_000237	rhsB	rhs element protein RhsB
		1	1041337	C	CCT	CCT:20 C:0	CDS	-	frameshift_variant c.805_806insAG p.Arg269fs	pgaptmp_000995	ascB	6-phospho-beta-glucosidase AscB
		1	1371324	A	T	T:160 A:0	CDS	+	missense_variant c.899A>T p.Gln300Leu	pgaptmp_001319	mntH	Nramp family divalent metal transporter
		1	1700322	T	C	C:28 T:0
		1	1700331	T	C	C:27 T:0
		1	1756443	C	G	G:26 C:0	CDS	+	synonymous_variant c.504C>G p.Gly168Gly	pgaptmp_001663	fcl	GDP-L-fucose synthase
		1	1756475	C	A	A:30 C:0	CDS	+	missense_variant c.536C>A p.Pro179His	pgaptmp_001663	fcl	GDP-L-fucose synthase
		1	1756509	A	G	G:29 A:0	CDS	+	synonymous_variant c.570A>G p.Glu190Glu	pgaptmp_001663	fcl	GDP-L-fucose synthase
		1	1756543	C	T	T:20 C:0	CDS	+	missense_variant c.604C>T p.Arg202Trp	pgaptmp_001663	fcl	GDP-L-fucose synthase
		1	2190827	G	T	T:63 G:0
		1	2190847	G	A	A:65 G:0
		1	2594362	C	T	T:82 C:6	ncRNA	+	intragenic_variant n.2594362C>T	pgaptmp_002518		RtT sRNA
		1	2606200	A	G	G:34 A:0	CDS	-	missense_variant c.1172T>C p.Met391Thr	pgaptmp_002526	ychO	inverse autotransporter invasin YchO
		1	2801586	A	G	G:47 A:0	CDS	-	missense_variant c.446T>C p.Val149Ala	pgaptmp_002738	putP	sodium/proline symporter PutP
		1	2801655	A	C	C:69 A:0	CDS	-	missense_variant c.377T>G p.Leu126Arg	pgaptmp_002738	putP	sodium/proline symporter PutP
		1	3150386	T	G	G:11 T:0	CDS	-	synonymous_variant c.1368A>C p.Ile456Ile	pgaptmp_003062	rhsC	rhs element protein RhsC
		1	3150473	G	C	C:12 G:0	CDS	-	synonymous_variant c.1281C>G p.Ala427Ala	pgaptmp_003062	rhsC	rhs element protein RhsC
		1	3410518	C	A	A:39 C:0	CDS	-	missense_variant c.74G>T p.Arg25Leu	pgaptmp_003316	mdlB	SmdB family multidrug efflux ABC transporter permease/ATP-binding protein
		1	3477329	A	G	G:11 A:0	CDS	-	missense_variant c.196T>C p.Ser66Pro	pgaptmp_003380	adrA	diguanylate cyclase AdrA
		1	3800650	G	T	T:25 G:0	CDS	+	stop_lost c.1064G>T p.Ter355Leuext*?	pgaptmp_003701	leuC	3-isopropylmalate dehydratase large subunit
		2	27227	G	GA	GA:137 G:1	CDS	+	frameshift_variant c.377dupA p.Arg127fs	pgaptmp_004517		plasmid segregation protein ParM
		2	36980	C	CT	CT:10 C:0
		2	37404	C	CA	CA:50 C:0	CDS	+	frameshift_variant c.58_59insA p.Arg20fs	pgaptmp_004535		DUF1380 domain-containing protein
		2	56997	G	A	A:11 G:0	CDS	+	missense_variant c.380G>A p.Arg127Gln	pgaptmp_004560		hypothetical protein
	MG1655p.3	1	264509	G	A	A:27 G:0	CDS	-	synonymous_variant c.30C>T p.Gly10Gly	pgaptmp_000237	rhsB	rhs element protein RhsB
		1	1041337	C	CCT	CCT:42 C:0	CDS	-	frameshift_variant c.805_806insAG p.Arg269fs	pgaptmp_000995	ascB	6-phospho-beta-glucosidase AscB
		1	1371324	A	T	T:31 A:0	CDS	+	missense_variant c.899A>T p.Gln300Leu	pgaptmp_001319	mntH	Nramp family divalent metal transporter
		1	1375779	C	T	T:12 C:0	CDS	+	missense_variant c.542C>T p.Thr181Met	pgaptmp_001324	fryC	PTS fructose transporter subunit IIC
		1	1700322	T	C	C:45 T:0
		1	1700331	T	C	C:47 T:0
		1	2190827	G	T	T:30 G:0
		1	2190847	G	A	A:30 G:0
		1	2606200	A	G	G:28 A:0	CDS	-	missense_variant c.1172T>C p.Met391Thr	pgaptmp_002526	ychO	inverse autotransporter invasin YchO
		1	2801586	A	G	G:33 A:0	CDS	-	missense_variant c.446T>C p.Val149Ala	pgaptmp_002738	putP	sodium/proline symporter PutP
		1	2801655	A	C	C:50 A:0	CDS	-	missense_variant c.377T>G p.Leu126Arg	pgaptmp_002738	putP	sodium/proline symporter PutP
		1	3150386	T	G	G:10 T:0	CDS	-	synonymous_variant c.1368A>C p.Ile456Ile	pgaptmp_003062	rhsC	rhs element protein RhsC
		1	3150473	G	C	C:18 G:0	CDS	-	synonymous_variant c.1281C>G p.Ala427Ala	pgaptmp_003062	rhsC	rhs element protein RhsC
		1	3153715	G	T	T:13 G:0	CDS	+	missense_variant c.1112G>T p.Gly371Val	pgaptmp_003065	kdpA	potassium-transporting ATPase subunit KdpA
		1	3410518	C	A	A:49 C:0	CDS	-	missense_variant c.74G>T p.Arg25Leu	pgaptmp_003316	mdlB	SmdB family multidrug efflux ABC transporter permease/ATP-binding protein
		1	3800650	G	T	T:20 G:0	CDS	+	stop_lost c.1064G>T p.Ter355Leuext*?	pgaptmp_003701	leuC	3-isopropylmalate dehydratase large subunit
		1	4205296	T	G	G:21 T:0	CDS	+	stop_lost c.412T>G p.Ter138Gluext*?	pgaptmp_004091	phnM	alpha-D-ribose 1-methylphosphonate 5-triphosphate diphosphatase
		1	4205332	T	A	A:20 T:0	CDS	+	stop_lost c.448T>A p.Ter150Lysext*?	pgaptmp_004091	phnM	alpha-D-ribose 1-methylphosphonate 5-triphosphate diphosphatase
		2	27227	G	GA	GA:349 G:1	CDS	+	frameshift_variant c.377dupA p.Arg127fs	pgaptmp_004517		plasmid segregation protein ParM
		2	37404	C	CA	CA:34 C:0	CDS	+	frameshift_variant c.58_59insA p.Arg20fs	pgaptmp_004535		DUF1380 domain-containing protein
		2	56997	G	A	A:67 G:0	CDS	+	missense_variant c.380G>A p.Arg127Gln	pgaptmp_004560		hypothetical protein
	CF13.1	1	1140844	A	G	G:88 A:7	CDS	+	synonymous_variant c.843A>G p.Leu281Leu	pgaptmp_001083	mak	fructokinase
		1	2692612	G	T	T:705 G:0	CDS	-	missense_variant c.211C>A p.His71Asn	pgaptmp_002597	galU	UTP--glucose-1-phosphate uridylyltransferase GalU
		1	3849926	T	C	C:43 T:2	tRNA	-	intragenic_variant n.3849926T>C	pgaptmp_003713		tRNA-Arg
	CF13.2	None
	CF13.3	1	4249370	CAAACCGCAGGCGGTGAATGCGCTACTGAAAGAAGCGGA	C	C:251 CAAACCGCAGGCGGTGAATGCGCTACTGAAAGAAGCGGA:0	CDS	+	frameshift_variant c.693_730delGGCGGTGAATGCGCTACTGAAAGAAGCGGAAAACCGCA p.Ala232fs	pgaptmp_004103	tolC	outer membrane channel protein TolC
	CF13.4	1	2692612	G	T	T:522 G:0	CDS	-	missense_variant c.211C>A p.His71Asn	pgaptmp_002597	galU	UTP--glucose-1-phosphate uridylyltransferase GalU
	CF13c1.1	None
	CF13c1.2	None
	J57.1	None
	J57.2	None
	J57.3	1	573546	CG	C	C:1147 CG:0	CDS	+	frameshift_variant c.269delG p.Arg90fs	pgaptmp_000560	infB	translation initiation factor IF-2
	J57c1.1	None
	J57c1.2	None
	J57c1.3	None
	H53.1	1	1258053	G	A	A:416 G:1	CDS	+	missense_variant c.1019G>A p.Cys340Tyr	pgaptmp_001263	lepA	elongation factor 4
		1	1842054	C	CG	CG:114 C:0	CDS	-	frameshift_variant c.101_102insC p.Leu34fs	pgaptmp_001806	znuB	zinc ABC transporter permease subunit ZnuB
		1	4290649	A	T	T:1256 A:0	CDS	-	missense_variant c.275T>A p.Val92Glu	pgaptmp_004232	rpsB	30S ribosomal protein S2
	H53.2	1	1842054	C	CG	CG:62 C:0	CDS	-	frameshift_variant c.101_102insC p.Leu34fs	pgaptmp_001806	znuB	zinc ABC transporter permease subunit ZnuB
	H53.3	1	1842054	C	CG	CG:85 C:0	CDS	-	frameshift_variant c.101_102insC p.Leu34fs	pgaptmp_001806	znuB	zinc ABC transporter permease subunit ZnuB
	H53c1.1	1	1842054	C	CG	CG:57 C:0	CDS	-	frameshift_variant c.101_102insC p.Leu34fs	pgaptmp_001806	znuB	zinc ABC transporter permease subunit ZnuB
		1	3275456	AAGCCTGCG	GCACGCAGTA	GCACGCAGTA:24 AAGCCTGCG:1
	H53c1.2	1	1114588	A	G	G:306 A:21	tRNA	+	intragenic_variant n.1114588A>G	pgaptmp_001104		tRNA-Arg
		1	1842054	C	CG	CG:37 C:0	CDS	-	frameshift_variant c.101_102insC p.Leu34fs	pgaptmp_001806	znuB	zinc ABC transporter permease subunit ZnuB
	H53c1.3	1	1842054	C	CG	CG:33 C:0	CDS	-	frameshift_variant c.101_102insC p.Leu34fs	pgaptmp_001806	znuB	zinc ABC transporter permease subunit ZnuB
	K147.1	1	4132119	ACTTCTGATT	GTAAAACATCATCGTGTC	GTAAAACATCATCGTGTC:25 ACTTCTGATT:0
	K147.2	1	1157409	A	G	G:461 A:42	tRNA	+	intragenic_variant n.1157409A>G	pgaptmp_001156		tRNA-Arg
		1	1157636	A	G	G:152 A:12	tRNA	+	intragenic_variant n.1157636A>G	pgaptmp_001157		tRNA-Arg
		1	1157774	A	G	G:91 A:8	tRNA	+	intragenic_variant n.1157774A>G	pgaptmp_001158		tRNA-Arg
	K147.3	1	4132119	ACTTCTGATT	GTAAAACATCATCGTGTC	GTAAAACATCATCGTGTC:47 ACTTCTGATT:4
	K147.4	None
	K147c1.1	None
	K147c1.2	1	4132119	ACTTCTGATT	GTAAAACATCATCGTGTC	GTAAAACATCATCGTGTC:63 ACTTCTGATT:6
	PF_KPN04.1	1	2326104	C	G	G:624 C:0	CDS	+	missense_variant c.478C>G p.Arg160Gly	pgaptmp_002291		NADP-dependent oxidoreductase
	PF_KPN04.2	1	2326104	C	G	G:577 C:0	CDS	+	missense_variant c.478C>G p.Arg160Gly	pgaptmp_002291		NADP-dependent oxidoreductase
	PF_KPN04.3	1	2326104	C	G	G:432 C:0	CDS	+	missense_variant c.478C>G p.Arg160Gly	pgaptmp_002291		NADP-dependent oxidoreductase
	TC_KPN04.1	1	2326104	C	G	G:382 C:0	CDS	+	missense_variant c.478C>G p.Arg160Gly	pgaptmp_002291		NADP-dependent oxidoreductase
	TC_KPN04.2	1	1864936	T	A	A:11 T:0
		1	2326104	C	G	G:584 C:0	CDS	+	missense_variant c.478C>G p.Arg160Gly	pgaptmp_002291		NADP-dependent oxidoreductase
	TC_KPN04.3	1	2326104	C	G	G:575 C:0	CDS	+	missense_variant c.478C>G p.Arg160Gly	pgaptmp_002291		NADP-dependent oxidoreductase
	PF_KPN07.1	1	3814547	G	T	T:23 G:0	CDS	+	missense_variant c.175G>T p.Asp59Tyr	pgaptmp_003764		TetR/AcrR family transcriptional regulator
		1	3856366	G	C	C:11 G:0
		1	3856386	GGCCG	CCCCC	CCCCC:11 GGCCG:0
	PF_KPN07.2	1	3814547	G	T	T:31 G:0	CDS	+	missense_variant c.175G>T p.Asp59Tyr	pgaptmp_003764		TetR/AcrR family transcriptional regulator
		1	3856366	G	C	C:10 G:0
		1	3856386	GGCCG	CCCCC	CCCCC:10 GGCCG:0
	PF_KPN07.3	1	3814547	G	T	T:24 G:0	CDS	+	missense_variant c.175G>T p.Asp59Tyr	pgaptmp_003764		TetR/AcrR family transcriptional regulator
		1	3856366	G	C	C:11 G:0
		1	3856463	G	C	C:10 G:0
	TC_KPN07.1	1	3814547	G	T	T:75 G:0	CDS	+	missense_variant c.175G>T p.Asp59Tyr	pgaptmp_003764		TetR/AcrR family transcriptional regulator
		1	3856366	G	C	C:34 G:0
		1	3856463	G	C	C:50 G:0
	TC_KPN07.2	1	172214	G	C	C:1510 G:114	CDS	-	missense_variant c.90C>G p.Asn30Lys	pgaptmp_000174	mtlR	mannitol operon repressor MtlR
		1	3814547	G	T	T:145 G:0	CDS	+	missense_variant c.175G>T p.Asp59Tyr	pgaptmp_003764		TetR/AcrR family transcriptional regulator
		1	3856366	G	C	C:40 G:0
		1	3856463	G	C	C:51 G:2
	TC_KPN07.3	1	172214	G	C	C:1171 G:99	CDS	-	missense_variant c.90C>G p.Asn30Lys	pgaptmp_000174	mtlR	mannitol operon repressor MtlR
		1	3814547	G	T	T:155 G:0	CDS	+	missense_variant c.175G>T p.Asp59Tyr	pgaptmp_003764		TetR/AcrR family transcriptional regulator
		1	3856366	G	C	C:30 G:0
		1	3856463	G	C	C:40 G:3
		1	4200353	C	A	A:12 C:0
	PF_KPN10.1	1	3520218	A	T	T:15 A:0	CDS	+	missense_variant c.518A>T p.Gln173Leu	pgaptmp_003478		LysR family transcriptional regulator
	PF_KPN10.2	1	3520218	A	T	T:16 A:0	CDS	+	missense_variant c.518A>T p.Gln173Leu	pgaptmp_003478		LysR family transcriptional regulator
	TC_KPN10.1	None
	TC_KPN10.2	None
	PF_KPN15.1	None
	PF_KPN15.2	1	4528586	G	A	A:11 G:0
	PF_KPN15.3	1	4528586	G	A	A:11 G:0
	TC_KPN15.1	1	1174416	A	G	G:439 A:42	tRNA	+	intragenic_variant n.1174416A>G	pgaptmp_001174		tRNA-Arg
	TC_KPN15.2	None
	TC_KPN15.3	1	1174416	A	G	G:312 A:28	tRNA	+	intragenic_variant n.1174416A>G	pgaptmp_001174		tRNA-Arg
	PF_KPN18.1	1	509800	G	C	C:184 G:0	CDS	-	missense_variant c.167C>G p.Pro56Arg	pgaptmp_000501	degS	outer membrane-stress sensor serine endopeptidase DegS
		1	509812	GCCC	CA	CA:174 GCCC:0	CDS	-	frameshift_variant&missense_variant c.152_155delGGGCinsTG p.Gly51fs	pgaptmp_000501	degS	outer membrane-stress sensor serine endopeptidase DegS
		1	1528473	G	C	C:17 G:0
		1	1528530	G	C	C:16 G:1
		1	1528673	T	C	C:631 T:4
		2	92968	A	AG	AG:76 A:0
	PF_KPN18.2	1	509800	G	C	C:46 G:1	CDS	-	missense_variant c.167C>G p.Pro56Arg	pgaptmp_000501	degS	outer membrane-stress sensor serine endopeptidase DegS
		1	509812	GCCC	CA	CA:49 GCCC:0	CDS	-	frameshift_variant&missense_variant c.152_155delGGGCinsTG p.Gly51fs	pgaptmp_000501	degS	outer membrane-stress sensor serine endopeptidase DegS
		1	1528673	T	C	C:108 T:2
	PF_KPN18.3	1	509800	G	C	C:35 G:0	CDS	-	missense_variant c.167C>G p.Pro56Arg	pgaptmp_000501	degS	outer membrane-stress sensor serine endopeptidase DegS
		1	509812	GCCC	CA	CA:30 GCCC:0	CDS	-	frameshift_variant&missense_variant c.152_155delGGGCinsTG p.Gly51fs	pgaptmp_000501	degS	outer membrane-stress sensor serine endopeptidase DegS
		1	1528673	T	C	C:106 T:0
		1	2348694	C	T	T:12 C:0	CDS	+	stop_gained c.157C>T p.Gln53*	pgaptmp_002315		PLP-dependent aminotransferase family protein
	TC_KPN18.1	1	509800	G	C	C:274 G:1	CDS	-	missense_variant c.167C>G p.Pro56Arg	pgaptmp_000501	degS	outer membrane-stress sensor serine endopeptidase DegS
		1	509812	GCCC	CA	CA:272 GCCC:0	CDS	-	frameshift_variant&missense_variant c.152_155delGGGCinsTG p.Gly51fs	pgaptmp_000501	degS	outer membrane-stress sensor serine endopeptidase DegS
		1	1528473	G	C	C:24 G:0
		1	1528530	G	C	C:18 G:1
		1	1528673	T	C	C:564 T:1
		2	92968	A	AG	AG:14 A:0
	TC_KPN18.2	1	509800	G	C	C:248 G:0	CDS	-	missense_variant c.167C>G p.Pro56Arg	pgaptmp_000501	degS	outer membrane-stress sensor serine endopeptidase DegS
		1	509812	GCCC	CA	CA:233 GCCC:0	CDS	-	frameshift_variant&missense_variant c.152_155delGGGCinsTG p.Gly51fs	pgaptmp_000501	degS	outer membrane-stress sensor serine endopeptidase DegS
		1	1528473	G	C	C:16 G:0
		1	1528673	T	C	C:623 T:2
		2	92968	A	AG	AG:15 A:0
	TC_KPN18.3	1	509800	G	C	C:424 G:0	CDS	-	missense_variant c.167C>G p.Pro56Arg	pgaptmp_000501	degS	outer membrane-stress sensor serine endopeptidase DegS
		1	509812	GCCC	CA	CA:392 GCCC:0	CDS	-	frameshift_variant&missense_variant c.152_155delGGGCinsTG p.Gly51fs	pgaptmp_000501	degS	outer membrane-stress sensor serine endopeptidase DegS
		1	1528473	G	C	C:15 G:0
		1	1528530	G	C	C:20 G:0
		1	1528673	T	C	C:611 T:2
		2	92968	A	AG	AG:24 A:0
Second	CF13_pOXA-48_1	1	3850174	T	C	C:76 T:8	tRNA	-	intragenic_variant n.3850174T>C	pgaptmp_003714		tRNA-Arg
		1	3850290	T	C	C:302 T:32	tRNA	-	intragenic_variant n.3850290T>C	pgaptmp_003715		tRNA-Arg
		1	4744552	A	T	T:15 A:0
		1	4790646	G	T	T:11 G:0
	CF13_pOXA-48_2	1	3735947	G	T	T:10 G:0	tmRNA	+	intragenic_variant n.3735947G>T	pgaptmp_003618	ssrA	transfer-messenger RNA
		1	3849926	T	C	C:39 T:3	tRNA	-	intragenic_variant n.3849926T>C	pgaptmp_003713		tRNA-Arg
		1	3850174	T	C	C:76 T:4	tRNA	-	intragenic_variant n.3850174T>C	pgaptmp_003714		tRNA-Arg
		1	3850290	T	C	C:309 T:25	tRNA	-	intragenic_variant n.3850290T>C	pgaptmp_003715		tRNA-Arg
	CF13_pOXA-48_2	1	1304735	A	T	T:11 A:1
		1	3735947	G	T	T:13 G:1	tmRNA	+	intragenic_variant n.3735947G>T	pgaptmp_003618	ssrA	transfer-messenger RNA
		1	3850174	T	C	C:82 T:6	tRNA	-	intragenic_variant n.3850174T>C	pgaptmp_003714		tRNA-Arg
		1	4790646	G	T	T:11 G:1
	CF13_pOXA-48DlysR_1	1	873878	C	T	T:26 C:2
		1	3849926	T	C	C:42 T:4	tRNA	-	intragenic_variant n.3849926T>C	pgaptmp_003713		tRNA-Arg
		2	39086	A	G	G:14 A:0	CDS	+	missense_variant c.520A>G p.Lys174Glu	pgaptmp_004948		hypothetical protein
		3	4326	G	A	A:48 G:4
	CF13_pOXA-48DlysR_2	1	582675	T	A	A:12 T:1
		1	1556403	T	A	A:12 T:0	CDS	+	stop_lost&splice_region_variant c.994T>A p.Ter332Lysext*?	pgaptmp_001474	pgl	6-phosphogluconolactonase
		1	3850174	T	C	C:51 T:4	tRNA	-	intragenic_variant n.3850174T>C	pgaptmp_003714		tRNA-Arg
		1	3850290	T	C	C:253 T:16	tRNA	-	intragenic_variant n.3850290T>C	pgaptmp_003715		tRNA-Arg
	CF13_pOXA-48DlysR_3	1	873878	C	T	T:29 C:1
		1	3850174	T	C	C:95 T:0	tRNA	-	intragenic_variant n.3850174T>C	pgaptmp_003714		tRNA-Arg
		1	3850290	T	C	C:432 T:32	tRNA	-	intragenic_variant n.3850290T>C	pgaptmp_003715		tRNA-Arg
		2	11819	A	G	G:14 A:0	CDS	-	missense_variant c.515T>C p.Leu172Ser	pgaptmp_004901		LysR family transcriptional regulator
		2	39086	A	G	G:10 A:0	CDS	+	missense_variant c.520A>G p.Lys174Glu	pgaptmp_004948		hypothetical protein
	KPN15_pOXA-48_1	1	1174643	A	G	G:254 A:13	tRNA	+	intragenic_variant n.1174643A>G	pgaptmp_001175		tRNA-Arg
		1	3900578	C	A	A:17 C:0
		1	4484425	A	T	T:12 A:0
	KPN15_pOXA-48_2	1	3900578	C	A	A:14 C:0
	KPN15_pOXA-48_3	1	1174416	A	G	G:432 A:39	tRNA	+	intragenic_variant n.1174416A>G	pgaptmp_001174		tRNA-Arg
		1	3900578	C	A	A:18 C:0
	KPN15_pOXA-48DlysR_1	1	3900578	C	A	A:14 C:1
		1	4532171	A	C	C:98 A:1	CDS	+	missense_variant c.136A>C p.Thr46Pro	pgaptmp_004468	rsmC	16S rRNA (guanine(1207)-N(2))-methyltransferase RsmC
		1	4773946	T	A	A:13 T:0
		1	5045532	A	T	T:15 A:0
		4	11819	A	G	G:12 A:0	CDS	-	missense_variant c.515T>C p.Leu172Ser	pgaptmp_005557		LysR family transcriptional regulator
	KPN15_pOXA-48DlysR_2	1	1174416	A	G	G:319 A:29	tRNA	+	intragenic_variant n.1174416A>G	pgaptmp_001174		tRNA-Arg
		1	3900578	C	A	A:13 C:0
		1	4532171	A	C	C:94 A:0	CDS	+	missense_variant c.136A>C p.Thr46Pro	pgaptmp_004468	rsmC	16S rRNA (guanine(1207)-N(2))-methyltransferase RsmC
		1	5368862	C	T	T:21 C:2	CDS	-	missense_variant c.554G>A p.Arg185Gln	pgaptmp_005266		NAD(P)H-dependent oxidoreductase
	KPN15_pOXA-48DlysR_3	1	3900578	C	A	A:11 C:0
		1	4532171	A	C	C:112 A:2	CDS	+	missense_variant c.136A>C p.Thr46Pro	pgaptmp_004468	rsmC	16S rRNA (guanine(1207)-N(2))-methyltransferase RsmC
		1	4983047	T	C	C:12 T:0	CDS	-	missense_variant c.127A>G p.Lys43Glu	pgaptmp_004908		hypothetical protein
		4	11819	A	G	G:10 A:0	CDS	-	missense_variant c.515T>C p.Leu172Ser	pgaptmp_005557		LysR family transcriptional regulator

### Sheet: SNPs_log2FC
RNA-Seq dataset	STRAIN	CHR	POS	FTYPE	STRAND	LOCUS_TAG	GENE	PRODUCT	log2FC (padj < 0.05)	COMMENT
First	C325	1	1452049	CDS	-	pgaptmp_001508		host specificity protein J
		1	4643230	tRNA	+	pgaptmp_004550		tRNA-Arg
	EC10	1	103610	CDS	+	pgaptmp_000089	waaO	lipopolysaccharide 3-alpha-galactosyltransferase	-1.03178	SNP present in all PF strains
		1	1242354	tRNA	+	pgaptmp_001184		tRNA-Arg
		1	1242629	tRNA	+	pgaptmp_001185		tRNA-Arg
		1	1243178	tRNA	+	pgaptmp_001187		tRNA-Arg	1.81665	SNP present in PF_EC10.3
		1	2434870	CDS	-	pgaptmp_002299		YdgA family protein
		pOXA-48	64667							Intergenic mutation upstream repA of pOXA-48 in rep TC_EC10.3 causing high PCN
	MG1655	1	1041337	CDS	-	pgaptmp_000995	ascB	6-phospho-beta-glucosidase AscB
		1	1065306	tRNA	+	pgaptmp_001020		tRNA-Arg
		1	3410518	CDS	-	pgaptmp_003316	mdlB	SmdB family multidrug efflux ABC transporter permease/ATP-binding protein
		1	1700322	intergenic		cds-pgaptmp_001613/pgaptmp_001614	yegX/yegW	glycoside hydrolase family 25 protein/GntR family transcriptional regulator
		1	1700331	intergenic		cds-pgaptmp_001613/pgaptmp_001614	yegX/yegW	glycoside hydrolase family 25 protein/GntR family transcriptional regulator
		1	2801655	CDS	-	pgaptmp_002738	putP	sodium/proline symporter PutP
		1	1065306	tRNA	+	pgaptmp_001020		tRNA-Arg
		1	1756443	CDS	+	pgaptmp_001663	fcl	GDP-L-fucose synthase	4.06941	SNP present in MG1655p.1 and MG1655p.2
		1	2190827	intergenic		cds-pgaptmp_002106/cds-pgaptmp_002107	uidC/ydgA	glucuronide uptake porin UidC/YdgA family protein
		1	2190847	intergenic		cds-pgaptmp_002106/cds-pgaptmp_002107	uidC/ydgA	glucuronide uptake porin UidC/YdgA family protein
		1	2606200	CDS	-	pgaptmp_002526	ychO	inverse autotransporter invasin YchO
		1	264509	CDS	-	pgaptmp_000237	rhsB	rhs element protein RhsB
		1	1041337	CDS	-	pgaptmp_000995	ascB	6-phospho-beta-glucosidase AscB
		1	1371324	CDS	+	pgaptmp_001319	mntH	Nramp family divalent metal transporter
		1	2594362	ncRNA	+	pgaptmp_002518		RtT sRNA
		1	3150386	CDS	-	pgaptmp_003062	rhsC	rhs element protein RhsC
		1	3477329	CDS	-	pgaptmp_003380	adrA	diguanylate cyclase AdrA
		1	3800650	CDS	+	pgaptmp_003701	leuC	3-isopropylmalate dehydratase large subunit
		1	1375779	CDS	+	pgaptmp_001324	fryC	PTS fructose transporter subunit IIC
		1	3153715	CDS	+	pgaptmp_003065	kdpA	potassium-transporting ATPase subunit KdpA
		1	4205332	CDS	+	pgaptmp_004091	phnM	alpha-D-ribose 1-methylphosphonate 5-triphosphate diphosphatase
		pOXA-48	27227	CDS	+	pgaptmp_004517		plasmid segregation protein ParM		SNP present in all TC strains. All these 4 SNPs correspond to the original nucleotide of K8.
		pOXA-48	36980	intergenic						SNP present in MG1655p.2
		pOXA-48	37404	CDS	+	pgaptmp_004535		DUF1380 domain-containing protein		SNP present in MG1655p.2 and MG1655p.3
		pOXA-48	56997	CDS	+	pgaptmp_004560		hypothetical protein		SNP present in MG1655p.2 and MG1655p.3
	CF13	1	1140844	CDS	+	pgaptmp_001083	mak	fructokinase
		1	2692612	CDS	-	pgaptmp_002597	galU	UTP--glucose-1-phosphate uridylyltransferase GalU
		1	3849926	tRNA	-	pgaptmp_003713		tRNA-Arg	-1.93498	SNP present in CF13.1
		1	4249370	CDS	+	pgaptmp_004103	tolC	outer membrane channel protein TolC
	J57	1	573546	CDS	+	pgaptmp_000560	infB	translation initiation factor IF-2
	H53	1	1258053	CDS	+	pgaptmp_001263	lepA	elongation factor 4
		1	4290649	CDS	-	pgaptmp_004232	rpsB	30S ribosomal protein S2
		1	3275456	intergenic		pgaptmp_003277/pgaptmp_003278	/phoH	tRNA/phosphate starvation-inducible protein PhoH
		1	1114588	tRNA	+	pgaptmp_001104		tRNA-Arg
	K147	1	4132119			pgaptmp_004091/pgaptmp_004094		tRNA/tRNA
		1	1157409	tRNA	+	pgaptmp_001156		tRNA-Arg
		1	1157636	tRNA	+	pgaptmp_001157		tRNA-Arg
		1	1157774	tRNA	+	pgaptmp_001158		tRNA-Arg
	KPN04	1	1864936	intergenic		pgaptmp_001824/pgaptmp_001825	purT/-	formate-dependent phosphoribosylglycinamide formyltransferase/YebG family protein
	KPN07	1	3856386	intergenic		pgaptmp_003804/pgaptmp_003805		ABC transporter ATP-binding protein/HlyD family secretion protein	1.50/-	The pgaptmp_003804 gene is upstream the mutation and in the + strand. SNPs present in all PF and TC strains, but only one per strain
		1	3856463	intergenic		pgaptmp_003804/pgaptmp_003805		ABC transporter ATP-binding protein/HlyD family secretion protein
		1	172214	CDS	-	pgaptmp_000174	mtlR	mannitol operon repressor MtlR
		1	4200353	intergenic		pgaptmp_004141/pgaptmp_004142		YaeQ family protein/YaeP family protein
	KPN10	1	3520218	CDS	+	pgaptmp_003478		LysR family transcriptional regulator
	KPN15	1	4528586	intergenic		pgaptmp_004463/pgaptmp_004464	osmY/prfC	molecular chaperone OsmY/peptide chain release factor 3
		1	1174416	tRNA	+	pgaptmp_001174		tRNA-Arg
	KPN18	1	1528530	intergenic		pgaptmp_001519/pgaptmp_001520	nuoL/nuoM	NADH-quinone oxidoreductase subunit L/NADH-quinone oxidoreductase subunit M
		1	2348694	CDS	+	pgaptmp_002315		PLP-dependent aminotransferase family protein
		2	92968	intergenic		pgaptmp_005479/pgaptmp_005480		hypothetical protein/IS6-like element IS26 family transposase	-0.87/-	SNP present in all TC strains
Second	CF13	1	1423097	intergenic		pgaptmp_001334/pgaptmp_001335	cspE/crcB	transcription antiterminator/RNA stability regulator CspE/fluoride efflux transporter CrcB
		1	3850174	tRNA	-	pgaptmp_003714		tRNA-Arg
		1	3850290	tRNA	-	pgaptmp_003715		tRNA-Arg
		1	873878	intergenic		pgaptmp_000843/pgaptmp_000844	-/acnB	DUF3300 domain-containing protein/bifunctional aconitate hydratase 2/2-methylisocitrate dehydratase	-/0.38	SNP present in replicates 1 and 3 of pOXA-48DlysR carriers
		1	1304735	intergenic		pgaptmp_001235/pgaptmp_001236	folD/fimA	bifunctional methylenetetrahydrofolate dehydrogenase/methenyltetrahydrofolate cyclohydrolase FolD/type 1 fimbrial major subunit FimA
		1	3849926	tRNA	-	pgaptmp_003713		tRNA-Arg
		1	4201312	intergenic		pgaptmp_004057/pgaptmp_004058	-/gss	-/bifunctional glutathionylspermidine amidase/synthase
		1	4744552	intergenic		pgaptmp_004572/pgaptmp_004573	secE/tuf	preprotein translocase subunit SecE/elongation factor Tu
		1	4790646	intergenic		pgaptmp_004612/pgaptmp_004613	-/rpmE	-/50S ribosomal protein L31
		1	3735947	tmRNA	+	pgaptmp_003618	ssrA	transfer-messenger RNA
		1	582675	intergenic		pgaptmp_000581/pgaptmp_000582	treB/treR	PTS trehalose transporter subunit IIBC/HTH-type transcriptional regulator TreR	-0.67/-	SNP present in replicate 2 of pOXA-48DlysR carriers
		1	1556403	CDS	+	pgaptmp_001474	pgl	6-phosphogluconolactonase
		2	11819	CDS	-	pgaptmp_004901		LysR family transcriptional regulator	-2.15	This is the pOXA-48-encoded lysR; it is downregulated in the comparison pOXA-48 vs pOXA-48DlysR possibly due to the promoter upstream the aph gene used to knock-out the gene in pOXA-48DlysR, which would be overexpressing part of the lysR (non-functional)
		2	39086	CDS	+	pgaptmp_004948		hypothetical protein
		3	4326	intergenic		pgaptmp_004976/pgaptmp_004977	ltrA/umuD	group II intron reverse transcriptase/maturase/translesion error-prone DNA polymerase V autoproteolytic subunit	-2.36/-	SNP present in replicate 1 of pOXA-48DlysR carriers
	KPN15	1	4532171	CDS	+	pgaptmp_004468	rsmC	16S rRNA (guanine(1207)-N(2))-methyltransferase RsmC
		1	1174643	tRNA	+	pgaptmp_001175		tRNA-Arg
		1	4484425	intergenic		pgaptmp_004421/pgaptmp_004422	nhaA/dnaJ	Na+/H+ antiporter NhaA/molecular chaperone DnaJ	-/-0.53	dnaJ is downstream the SNP and in the negative strand
		1	1174416	tRNA	+	pgaptmp_001174		tRNA-Arg
		1	4773946	intergenic		pgaptmp_004707/pgaptmp_004708	rpsF/-	30S ribosomal protein S6/DUF1471 domain-containing protein
		1	5045532	intergenic		pgaptmp_004964/pgaptmp_004965	malK/malE	maltose/maltodextrin ABC transporter ATP-binding protein MalK/maltose/maltodextrin ABC transporter substrate-binding protein MalE	-0.56/-0.29	SNP present in replicate 1 of pOXA-48DlysR carriers
		1	5368862	CDS	-	pgaptmp_005266		NAD(P)H-dependent oxidoreductase
		1	4983047	CDS	-	pgaptmp_004908		hypothetical protein
