## Supplementary Tables and Source Data for "Plasmid-chromosome transcriptional crosstalk in multidrug resistant clinical enterobacteria": Supplementary Table 8.xlsx

### Sheet: Supp Table 8 Info
Supplementary Table 8. GC content and Codon Adaptation Index (CAI) of representative strains encoding the operon system. - Sheet GC_content includes the GC content of the operon system (from the start of the lysR gene to the end of the ifp gene) and the chromosome of the selected strains. The difference in GC content between the operon system and the chromosome is also indicated. - Sheet CAI incl…

### Sheet: GC_content
Strain	Region	GC content	Difference
CF13	Operon system	0.545631	0.028406
CF13	Chromosome	0.517225
KPN15	Operon system	0.613116	0.040167
KPN15	Chromosome	0.572949
J57	Operon system	0.613116	0.039725
J57	Chromosome	0.573391
SHEDEN.0723.00001	Operon system	0.447501	-0.003991
SHEDEN.0723.00001	Chromosome	0.451492
SERMAR.0723.00023	Operon system	0.627208	0.037405
SERMAR.0723.00023	Chromosome	0.589803
ESCCOL.0723.02103	Operon system	0.414653	-0.091805
ESCCOL.0723.02103	Chromosome	0.506458
SALENT.0723.00028	Operon system	0.551099	0.028398
SALENT.0723.00028	Chromosome	0.522701
ENTCLO.0723.00001	Operon system	0.570707	0.02284
ENTCLO.0723.00001	Chromosome	0.547867

### Sheet: CAI
Strain	Feature	(median)CAI
CF13	Ribosomal proteins	0.755
CF13	lysR	0.4
CF13	pfp	0.564
CF13	ifp	0.639
KPN15	Ribosomal proteins	0.754
KPN15	lysR	0.447
KPN15	pfp	0.596
KPN15	ifp	0.689
J57	Ribosomal proteins	0.763
J57	lysR	0.416
J57	pfp	0.569
J57	ifp	0.66
SHEDEN.0723.00001	Ribosomal proteins	0.742
SHEDEN.0723.00001	lysR	0.485
SHEDEN.0723.00001	pfp	0.545
SHEDEN.0723.00001	ifp	0.61
SERMAR.0723.00023	Ribosomal proteins	0.755
SERMAR.0723.00023	lysR	0.584
SERMAR.0723.00023	pfp	0.656
SERMAR.0723.00023	ifp	0.614
ESCCOL.0723.02103	Ribosomal proteins	0.757
ESCCOL.0723.02103	lysR	0.332
ESCCOL.0723.02103	pfp	0.332
ESCCOL.0723.02103	ifp	0.409
SALENT.0723.00028	Ribosomal proteins	0.769
SALENT.0723.00028	lysR	0.431
SALENT.0723.00028	pfp	0.558
SALENT.0723.00028	ifp	0.598
ENTCLO.0723.00001	Ribosomal proteins	0.754
ENTCLO.0723.00001	lysR	0.408
ENTCLO.0723.00001	pfp	0.578
ENTCLO.0723.00001	ifp	0.593
