## Supplementary Tables and Source Data for "Plasmid-chromosome transcriptional crosstalk in multidrug resistant clinical enterobacteria": Supplementary Table 11.xlsx

### Sheet: Supp Table 11 Info
Supplementary Table 11. Statistical analyses results. - Sheet GAM_model_selection contains fit statistics for each generalized additive model (GAM) constructed with different basis functions (k) values. - Sheet GAM_results includes the GAM results for CF13 and KPN15, for the formula AUC ~ s(concentration, k=5, by = genotype_drug) + genotype * drug. - Sheet Stats_pTet-LysR_expression includes the …

### Sheet: GAM_model_selection
GAM for CF13
k	R-sq (adj)	Deviance explained	-REML
3	0.688	0.75	202.08
4	0.716	0.783	201.47
5	0.716	0.785	201.57
6	0.716	0.785	201.58
7	0.716	0.785	201.58
8	0.716	0.785	201.58
9	0.716	0.785	201.58
GAM for KPN15
k	R-sq (adj)	Deviance explained	-REML
3	0.62	0.672	259.22
4	0.621	0.673	259.21
5	0.676	0.737	259.23
6	0.621	0.673	259.21
7	0.682	0.743	259.19
8	0.682	0.743	259.19
9	0.621	0.673	259.21

### Sheet: GAM_results
GAM for CF13
Family: gaussian Link function: identity Formula: AUC ~ s(Concentration, k = 5, by = Genotype_Drug) + Genotype * Drug Parametric coefficients: Estimate Std. Error t value Pr(>|t|) (Intercept) 353.491 3.176 111.313 < 2e-16 *** GenotypepOXA-48 9.283 4.491 2.067 0.04522 * DrugDMSO 17.243 5.500 3.135 0.00321 ** GenotypepOXA-48:DrugDMSO 7.461 7.779 0.959 0.34325 --- Signif. codes: 0 ‘***’ 0.001 ‘**’ 0…	Although the main effect of GenotypepOXA-48 is significant, it likely represents a statistical fluke (see Fig 6A for visualizing the growth data). Otherwise, the observed differences in AUC between pOXA-48 and pOXA-48DlysR strains in DMSO+QC lack biological relevance.
GAM for KPN15
Family: gaussian Link function: identity Formula: AUC ~ s(Concentration, k = 5, by = Genotype_Drug) + Genotype * Drug Parametric coefficients: Estimate Std. Error t value Pr(>|t|) (Intercept) 700.63 11.79 59.441 < 2e-16 *** GenotypepOXA-48 96.45 16.67 5.786 7.45e-07 *** DrugDMSO 70.27 20.42 3.442 0.00130 ** GenotypepOXA-48:DrugDMSO -90.60 28.87 -3.138 0.00307 ** --- Signif. codes: 0 ‘***’ 0.001 ‘…

### Sheet: Stats_pTet-LysR_expression
CF13
ANOVA summary
No pOXA-48 group	pOXA-48DlysR carriers group
Df Sum Sq Mean Sq F value Pr(>F) pTetLysR 1 23759 23759 98.086 2.87e-11 *** factor(aTc) 3 71454 23818 98.329 3.11e-16 *** pTetLysR:factor(aTc) 3 5519 1840 7.595 0.000569 *** Residuals 32 7751 242	Df Sum Sq Mean Sq F value Pr(>F) pTetLysR 1 58710 58710 183.87 8.20e-15 *** factor(aTc) 3 61607 20536 64.31 1.21e-13 *** pTetLysR:factor(aTc) 3 7644 2548 7.98 0.000412 *** Residuals 32 10218 319
Tukey's post-hoc test
No pOXA-48 group	pOXA-48DlysR carriers group
Tukey multiple comparisons of means 95% family-wise confidence level Fit: aov(formula = AUC ~ pTetLysR * factor(aTc), data = AUC_CF13_PF) $pTetLysR diff lwr upr p adj pTet-LysR-No_pTet-LysR 48.74325 38.71817 58.76833 0 $`factor(aTc)` diff lwr upr p adj 0.075-0 -62.5005 -81.35838 -43.642622 0.0000000 0.15-0 -85.7300 -104.58788 -66.872122 0.0000000 0.3-0 -114.8680 -133.72588 -96.010122 0.0000000 0.…	Tukey multiple comparisons of means 95% family-wise confidence level Fit: aov(formula = AUC ~ pTetLysR * factor(aTc), data = AUC_CF13_PC) $pTetLysR diff lwr upr p adj pTet-LysR-No_pTet-LysR 76.6225 65.11252 88.13248 0 $`factor(aTc)` diff lwr upr p adj 0.075-0 -47.4410 -69.09209 -25.789908 0.0000075 0.15-0 -84.6775 -106.32859 -63.026408 0.0000000 0.3-0 -102.4425 -124.09359 -80.791408 0.0000000 0.1…
KPN15
ANOVA summary
No pOXA-48 group	pOXA-48DlysR carriers group
Df Sum Sq Mean Sq F value Pr(>F) pTetLysR 1 7106 7106 7.782 0.00881 ** factor(aTc) 3 10620 3540 3.877 0.01798 * pTetLysR:factor(aTc) 3 11329 3776 4.136 0.01383 * Residuals 32 29220 913	Df Sum Sq Mean Sq F value Pr(>F) pTetLysR 1 91365 91365 51.184 4.03e-08 *** factor(aTc) 3 48120 16040 8.986 0.000183 *** pTetLysR:factor(aTc) 3 29067 9689 5.428 0.003920 ** Residuals 32 57121 1785
Tukey's post-hoc test
No pOXA-48 group	pOXA-48DlysR carriers group
Tukey multiple comparisons of means 95% family-wise confidence level Fit: aov(formula = AUC ~ pTetLysR * factor(aTc), data = AUC_KPN15_PF) $pTetLysR diff lwr upr p adj pTet-LysR-No_pTet-LysR -26.65775 -46.12222 -7.193281 0.0088144 $`factor(aTc)` diff lwr upr p adj 0.075-0 -11.0435 -47.65755 25.570545 0.8458975 0.15-0 -29.0380 -65.65205 7.576045 0.1597194 0.3-0 -42.3980 -79.01205 -5.783955 0.01817…	Tukey multiple comparisons of means 95% family-wise confidence level Fit: aov(formula = AUC ~ pTetLysR * factor(aTc), data = AUC_KPN15_PC) $pTetLysR diff lwr upr p adj pTet-LysR-No_pTet-LysR -95.585 -122.7996 -68.37043 0 $`factor(aTc)` diff lwr upr p adj 0.075-0 34.558 -16.63453 85.75053 0.2788104 0.15-0 -48.141 -99.33353 3.05153 0.0713681 0.3-0 -47.137 -98.32953 4.05553 0.0799500 0.15-0.075 -82.…

### Sheet: Stats_CRISPRi_AUC
ANOVA summary
Df Sum Sq Mean Sq F value Pr(>F) Plasmid 2 32332 16166 10.71 6.72e-05 *** Treatment 1 98466 98466 65.23 2.83e-12 *** Plasmid:Treatment 2 130801 65401 43.33 6.61e-14 *** Residuals 90 135850 1509
Tukey's post-hoc test
Tukey multiple comparisons of means 95% family-wise confidence level Fit: aov(formula = AUC ~ Plasmid * Treatment, data = clean_data) $Plasmid diff lwr upr p adj pOXA-48-no_pOXA-48 -1.067031 -24.21383 22.07976 0.9933690 pOXA-48DlysR-no_pOXA-48 -39.452500 -62.59929 -16.30571 0.0003035 pOXA-48DlysR-pOXA-48 -38.385469 -61.53226 -15.23867 0.0004487 $Treatment diff lwr upr p adj targeting-control -64.…
