## Supplementary Tables and Source Data for "Plasmid-chromosome transcriptional crosstalk in multidrug resistant clinical enterobacteria": Supplementary Table 12.xlsx

### Sheet: Supp Table 12 Info
Supplementary Table 12. BLASTp of the protein sequence of the pOXA-48-encoded LysR against the RefSeq database. - Sheet BLASTp_filtered includes the BLASTp results filtered by >90% identity and full alignment length (303 aa). - Sheet Plasmid_Incs includes the number of plasmid Inc groups that encode a LysR with a high percentage of identity with the pOXA-48-encoded LysR. The grouping of the LysRs…

### Sheet: BLASTp_filtered
SUBJECT STRAIN	QUERY ID	SUBJECT ID	% IDENTITY	ALIGN LENGTH	MISMATCHES	GAP OPEN	Q.START	Q.END	S.START	S.END	E-VALUE	BIT SCORE
CITFRE.0723.00075	lysR_pOXA-48	WP_015586033.1	100000	303	0	0	1	303	1	303	0.0	624
CITFRE.0723.00080	lysR_pOXA-48	WP_015586033.1	100000	303	0	0	1	303	1	303	0.0	624
CITFRE.0723.00082	lysR_pOXA-48	WP_015586033.1	100000	303	0	0	1	303	1	303	0.0	624
CITFRE.0723.00095	lysR_pOXA-48	WP_015586033.1	100000	303	0	0	1	303	1	303	0.0	624
CITFRE.0723.00096	lysR_pOXA-48	WP_015586033.1	100000	303	0	0	1	303	1	303	0.0	624
CITFRE.0723.00109	lysR_pOXA-48	WP_015586033.1	100000	303	0	0	1	303	1	303	0.0	624
CITKOS.0723.00015	lysR_pOXA-48	WP_015586033.1	100000	303	0	0	1	303	1	303	0.0	624
CITKOS.0723.00016	lysR_pOXA-48	WP_015586033.1	100000	303	0	0	1	303	1	303	0.0	624
ENTCLO.0723.00082	lysR_pOXA-48	WP_015586033.1	100000	303	0	0	1	303	1	303	0.0	624
ENTHOR.0723.00136	lysR_pOXA-48	WP_015586033.1	100000	303	0	0	1	303	1	303	0.0	624
ENTHOR.0723.00159	lysR_pOXA-48	WP_015586033.1	100000	303	0	0	1	303	1	303	0.0	624
ENTHOR.0723.00160	lysR_pOXA-48	WP_015586033.1	100000	303	0	0	1	303	1	303	0.0	624
ENTHOR.0723.00228	lysR_pOXA-48	WP_015586033.1	100000	303	0	0	1	303	1	303	0.0	624
ENTHOR.0723.00232	lysR_pOXA-48	WP_015586033.1	100000	303	0	0	1	303	1	303	0.0	624
ENTHOR.0723.00258	lysR_pOXA-48	WP_015586033.1	100000	303	0	0	1	303	1	303	0.0	624
ENTROG.0723.00004	lysR_pOXA-48	WP_015586033.1	100000	303	0	0	1	303	1	303	0.0	624
ESCCOL.0723.00177	lysR_pOXA-48	WP_015586033.1	100000	303	0	0	1	303	1	303	0.0	624
ESCCOL.0723.00178	lysR_pOXA-48	WP_015586033.1	100000	303	0	0	1	303	1	303	0.0	624
ESCCOL.0723.00710	lysR_pOXA-48	WP_015586033.1	100000	303	0	0	1	303	1	303	0.0	624
ESCCOL.0723.00804	lysR_pOXA-48	WP_015586033.1	100000	303	0	0	1	303	1	303	0.0	624
ESCCOL.0723.00874	lysR_pOXA-48	WP_015586033.1	100000	303	0	0	1	303	1	303	0.0	624
ESCCOL.0723.00965	lysR_pOXA-48	WP_015586033.1	100000	303	0	0	1	303	1	303	0.0	624
ESCCOL.0723.00984	lysR_pOXA-48	WP_015586033.1	100000	303	0	0	1	303	1	303	0.0	624
ESCCOL.0723.01511	lysR_pOXA-48	WP_015586033.1	100000	303	0	0	1	303	1	303	0.0	624
ESCCOL.0723.01512	lysR_pOXA-48	WP_015586033.1	100000	303	0	0	1	303	1	303	0.0	624
ESCCOL.0723.01513	lysR_pOXA-48	WP_015586033.1	100000	303	0	0	1	303	1	303	0.0	624
ESCCOL.0723.01514	lysR_pOXA-48	WP_015586033.1	100000	303	0	0	1	303	1	303	0.0	624
ESCCOL.0723.01515	lysR_pOXA-48	WP_015586033.1	100000	303	0	0	1	303	1	303	0.0	624
ESCCOL.0723.01516	lysR_pOXA-48	WP_015586033.1	100000	303	0	0	1	303	1	303	0.0	624
ESCCOL.0723.01517	lysR_pOXA-48	WP_015586033.1	100000	303	0	0	1	303	1	303	0.0	624
ESCCOL.0723.01518	lysR_pOXA-48	WP_015586033.1	100000	303	0	0	1	303	1	303	0.0	624
ESCCOL.0723.01519	lysR_pOXA-48	WP_015586033.1	100000	303	0	0	1	303	1	303	0.0	624
ESCCOL.0723.01520	lysR_pOXA-48	WP_015586033.1	100000	303	0	0	1	303	1	303	0.0	624
ESCCOL.0723.01521	lysR_pOXA-48	WP_015586033.1	100000	303	0	0	1	303	1	303	0.0	624
ESCCOL.0723.01522	lysR_pOXA-48	WP_015586033.1	100000	303	0	0	1	303	1	303	0.0	624
ESCCOL.0723.01523	lysR_pOXA-48	WP_015586033.1	100000	303	0	0	1	303	1	303	0.0	624
ESCCOL.0723.01525	lysR_pOXA-48	WP_015586033.1	100000	303	0	0	1	303	1	303	0.0	624
ESCCOL.0723.01526	lysR_pOXA-48	WP_015586033.1	100000	303	0	0	1	303	1	303	0.0	624
ESCCOL.0723.01527	lysR_pOXA-48	WP_015586033.1	100000	303	0	0	1	303	1	303	0.0	624
ESCCOL.0723.01529	lysR_pOXA-48	WP_015586033.1	100000	303	0	0	1	303	1	303	0.0	624
ESCCOL.0723.01530	lysR_pOXA-48	WP_015586033.1	100000	303	0	0	1	303	1	303	0.0	624
ESCCOL.0723.01531	lysR_pOXA-48	WP_015586033.1	100000	303	0	0	1	303	1	303	0.0	624
ESCCOL.0723.01532	lysR_pOXA-48	WP_015586033.1	100000	303	0	0	1	303	1	303	0.0	624
ESCCOL.0723.01534	lysR_pOXA-48	WP_015586033.1	100000	303	0	0	1	303	1	303	0.0	624
ESCCOL.0723.01535	lysR_pOXA-48	WP_015586033.1	100000	303	0	0	1	303	1	303	0.0	624
ESCCOL.0723.01536	lysR_pOXA-48	WP_015586033.1	100000	303	0	0	1	303	1	303	0.0	624
ESCCOL.0723.01537	lysR_pOXA-48	WP_015586033.1	100000	303	0	0	1	303	1	303	0.0	624
ESCCOL.0723.01539	lysR_pOXA-48	WP_015586033.1	100000	303	0	0	1	303	1	303	0.0	624
ESCCOL.0723.01540	lysR_pOXA-48	WP_015586033.1	100000	303	0	0	1	303	1	303	0.0	624
ESCCOL.0723.01541	lysR_pOXA-48	WP_015586033.1	100000	303	0	0	1	303	1	303	0.0	624
ESCCOL.0723.01542	lysR_pOXA-48	WP_015586033.1	100000	303	0	0	1	303	1	303	0.0	624
ESCCOL.0723.01543	lysR_pOXA-48	WP_015586033.1	100000	303	0	0	1	303	1	303	0.0	624
ESCCOL.0723.01545	lysR_pOXA-48	WP_015586033.1	100000	303	0	0	1	303	1	303	0.0	624
ESCCOL.0723.01546	lysR_pOXA-48	WP_015586033.1	100000	303	0	0	1	303	1	303	0.0	624
ESCCOL.0723.01547	lysR_pOXA-48	WP_015586033.1	100000	303	0	0	1	303	1	303	0.0	624
ESCCOL.0723.01548	lysR_pOXA-48	WP_015586033.1	100000	303	0	0	1	303	1	303	0.0	624
ESCCOL.0723.01682	lysR_pOXA-48	WP_015586033.1	100000	303	0	0	1	303	1	303	0.0	624
ESCCOL.0723.01711	lysR_pOXA-48	WP_015586033.1	100000	303	0	0	1	303	1	303	0.0	624
ESCCOL.0723.01714	lysR_pOXA-48	WP_015586033.1	100000	303	0	0	1	303	1	303	0.0	624
ESCCOL.0723.01717	lysR_pOXA-48	WP_015586033.1	100000	303	0	0	1	303	1	303	0.0	624
ESCCOL.0723.01718	lysR_pOXA-48	WP_015586033.1	100000	303	0	0	1	303	1	303	0.0	624
ESCCOL.0723.01973	lysR_pOXA-48	WP_015586033.1	100000	303	0	0	1	303	1	303	0.0	624
ESCCOL.0723.01974	lysR_pOXA-48	WP_015586033.1	100000	303	0	0	1	303	1	303	0.0	624
ESCCOL.0723.02249	lysR_pOXA-48	WP_015586033.1	100000	303	0	0	1	303	1	303	0.0	624
ESCCOL.0723.02250	lysR_pOXA-48	WP_015586033.1	100000	303	0	0	1	303	1	303	0.0	624
ESCCOL.0723.02254	lysR_pOXA-48	WP_015586033.1	100000	303	0	0	1	303	1	303	0.0	624
ESCCOL.0723.02255	lysR_pOXA-48	WP_015586033.1	100000	303	0	0	1	303	1	303	0.0	624
ESCCOL.0723.02323	lysR_pOXA-48	WP_015586033.1	100000	303	0	0	1	303	1	303	0.0	624
ESCCOL.0723.02729	lysR_pOXA-48	WP_015586033.1	100000	303	0	0	1	303	1	303	0.0	624
ESCCOL.0723.02960	lysR_pOXA-48	WP_015586033.1	100000	303	0	0	1	303	1	303	0.0	624
ESCCOL.0723.02969	lysR_pOXA-48	WP_015586033.1	100000	303	0	0	1	303	1	303	0.0	624
ESCCOL.0723.02970	lysR_pOXA-48	WP_015586033.1	100000	303	0	0	1	303	1	303	0.0	624
ESCCOL.0723.03050	lysR_pOXA-48	WP_015586033.1	100000	303	0	0	1	303	1	303	0.0	624
ESCCOL.0723.03070	lysR_pOXA-48	WP_015586033.1	100000	303	0	0	1	303	1	303	0.0	624
ESCCOL.0723.03071	lysR_pOXA-48	WP_015586033.1	100000	303	0	0	1	303	1	303	0.0	624
ESCCOL.0723.03073	lysR_pOXA-48	WP_015586033.1	100000	303	0	0	1	303	1	303	0.0	624
ESCCOL.0723.03074	lysR_pOXA-48	WP_015586033.1	100000	303	0	0	1	303	1	303	0.0	624
ESCCOL.0723.03077	lysR_pOXA-48	WP_015586033.1	100000	303	0	0	1	303	1	303	0.0	624
ESCCOL.0723.03078	lysR_pOXA-48	WP_015586033.1	100000	303	0	0	1	303	1	303	0.0	624
ESCCOL.0723.03079	lysR_pOXA-48	WP_015586033.1	100000	303	0	0	1	303	1	303	0.0	624
ESCCOL.0723.03080	lysR_pOXA-48	WP_015586033.1	100000	303	0	0	1	303	1	303	0.0	624
ESCCOL.0723.03082	lysR_pOXA-48	WP_015586033.1	100000	303	0	0	1	303	1	303	0.0	624
ESCCOL.0723.03083	lysR_pOXA-48	WP_015586033.1	100000	303	0	0	1	303	1	303	0.0	624
ESCCOL.0723.03084	lysR_pOXA-48	WP_015586033.1	100000	303	0	0	1	303	1	303	0.0	624
ESCCOL.0723.03101	lysR_pOXA-48	WP_015586033.1	100000	303	0	0	1	303	1	303	0.0	624
KLEAER.0723.00051	lysR_pOXA-48	WP_015586033.1	100000	303	0	0	1	303	1	303	0.0	624
KLEOXY.0723.00021	lysR_pOXA-48	WP_015586033.1	100000	303	0	0	1	303	1	303	0.0	624
KLEOXY.0723.00034	lysR_pOXA-48	WP_015586033.1	100000	303	0	0	1	303	1	303	0.0	624
KLEOXY.0723.00037	lysR_pOXA-48	WP_015586033.1	100000	303	0	0	1	303	1	303	0.0	624
KLEOXY.0723.00038	lysR_pOXA-48	WP_015586033.1	100000	303	0	0	1	303	1	303	0.0	624
KLEOXY.0723.00040	lysR_pOXA-48	WP_015586033.1	100000	303	0	0	1	303	1	303	0.0	624
KLEPNE.0723.00064	lysR_pOXA-48	WP_015586033.1	100000	303	0	0	1	303	1	303	0.0	624
KLEPNE.0723.00072	lysR_pOXA-48	WP_015586033.1	100000	303	0	0	1	303	1	303	0.0	624
KLEPNE.0723.00080	lysR_pOXA-48	WP_015586033.1	100000	303	0	0	1	303	1	303	0.0	624
KLEPNE.0723.00087	lysR_pOXA-48	WP_073558213.1	99670	303	1	0	1	303	1	303	0.0	622
KLEPNE.0723.00089	lysR_pOXA-48	WP_015586033.1	100000	303	0	0	1	303	1	303	0.0	624
KLEPNE.0723.00090	lysR_pOXA-48	WP_015586033.1	100000	303	0	0	1	303	1	303	0.0	624
KLEPNE.0723.00092	lysR_pOXA-48	WP_015586033.1	100000	303	0	0	1	303	1	303	0.0	624
KLEPNE.0723.00095	lysR_pOXA-48	WP_015586033.1	100000	303	0	0	1	303	1	303	0.0	624
KLEPNE.0723.00096	lysR_pOXA-48	WP_015586033.1	100000	303	0	0	1	303	1	303	0.0	624
KLEPNE.0723.00097	lysR_pOXA-48	WP_015586033.1	100000	303	0	0	1	303	1	303	0.0	624
KLEPNE.0723.00098	lysR_pOXA-48	WP_015586033.1	100000	303	0	0	1	303	1	303	0.0	624
KLEPNE.0723.00099	lysR_pOXA-48	WP_015586033.1	100000	303	0	0	1	303	1	303	0.0	624
KLEPNE.0723.00101	lysR_pOXA-48	WP_015586033.1	100000	303	0	0	1	303	1	303	0.0	624
KLEPNE.0723.00102	lysR_pOXA-48	WP_015586033.1	100000	303	0	0	1	303	1	303	0.0	624
KLEPNE.0723.00103	lysR_pOXA-48	WP_015586033.1	100000	303	0	0	1	303	1	303	0.0	624
KLEPNE.0723.00111	lysR_pOXA-48	WP_015586033.1	100000	303	0	0	1	303	1	303	0.0	624
KLEPNE.0723.00120	lysR_pOXA-48	WP_015586033.1	100000	303	0	0	1	303	1	303	0.0	624
KLEPNE.0723.00143	lysR_pOXA-48	WP_015586033.1	100000	303	0	0	1	303	1	303	0.0	624
KLEPNE.0723.00208	lysR_pOXA-48	WP_015586033.1	100000	303	0	0	1	303	1	303	0.0	624
KLEPNE.0723.00209	lysR_pOXA-48	WP_015586033.1	100000	303	0	0	1	303	1	303	0.0	624
KLEPNE.0723.00244	lysR_pOXA-48	WP_015586033.1	100000	303	0	0	1	303	1	303	0.0	624
KLEPNE.0723.00261	lysR_pOXA-48	WP_015586033.1	100000	303	0	0	1	303	1	303	0.0	624
KLEPNE.0723.00277	lysR_pOXA-48	WP_015586033.1	100000	303	0	0	1	303	1	303	0.0	624
KLEPNE.0723.00292	lysR_pOXA-48	WP_015586033.1	100000	303	0	0	1	303	1	303	0.0	624
KLEPNE.0723.00294	lysR_pOXA-48	WP_015586033.1	100000	303	0	0	1	303	1	303	0.0	624
KLEPNE.0723.00304	lysR_pOXA-48	WP_015586033.1	100000	303	0	0	1	303	1	303	0.0	624
KLEPNE.0723.00336	lysR_pOXA-48	WP_015586033.1	100000	303	0	0	1	303	1	303	0.0	624
KLEPNE.0723.00378	lysR_pOXA-48	WP_015586033.1	100000	303	0	0	1	303	1	303	0.0	624
KLEPNE.0723.00401	lysR_pOXA-48	WP_015586033.1	100000	303	0	0	1	303	1	303	0.0	624
KLEPNE.0723.00421	lysR_pOXA-48	WP_073558213.1	99670	303	1	0	1	303	1	303	0.0	622
KLEPNE.0723.00468	lysR_pOXA-48	WP_073558213.1	99670	303	1	0	1	303	1	303	0.0	622
KLEPNE.0723.00474	lysR_pOXA-48	WP_015586033.1	100000	303	0	0	1	303	1	303	0.0	624
KLEPNE.0723.00475	lysR_pOXA-48	WP_015586033.1	100000	303	0	0	1	303	1	303	0.0	624
KLEPNE.0723.00476	lysR_pOXA-48	WP_015586033.1	100000	303	0	0	1	303	1	303	0.0	624
KLEPNE.0723.00477	lysR_pOXA-48	WP_015586033.1	100000	303	0	0	1	303	1	303	0.0	624
KLEPNE.0723.00525	lysR_pOXA-48	WP_015586033.1	100000	303	0	0	1	303	1	303	0.0	624
KLEPNE.0723.00526	lysR_pOXA-48	WP_015586033.1	100000	303	0	0	1	303	1	303	0.0	624
KLEPNE.0723.00527	lysR_pOXA-48	WP_015586033.1	100000	303	0	0	1	303	1	303	0.0	624
KLEPNE.0723.00528	lysR_pOXA-48	WP_015586033.1	100000	303	0	0	1	303	1	303	0.0	624
KLEPNE.0723.00529	lysR_pOXA-48	WP_015586033.1	100000	303	0	0	1	303	1	303	0.0	624
KLEPNE.0723.00530	lysR_pOXA-48	WP_015586033.1	100000	303	0	0	1	303	1	303	0.0	624
KLEPNE.0723.00531	lysR_pOXA-48	WP_015586033.1	100000	303	0	0	1	303	1	303	0.0	624
KLEPNE.0723.00532	lysR_pOXA-48	WP_015586033.1	100000	303	0	0	1	303	1	303	0.0	624
KLEPNE.0723.00533	lysR_pOXA-48	WP_015586033.1	100000	303	0	0	1	303	1	303	0.0	624
KLEPNE.0723.00550	lysR_pOXA-48	WP_015586033.1	100000	303	0	0	1	303	1	303	0.0	624
KLEPNE.0723.00551	lysR_pOXA-48	WP_015586033.1	100000	303	0	0	1	303	1	303	0.0	624
KLEPNE.0723.00552	lysR_pOXA-48	WP_015586033.1	100000	303	0	0	1	303	1	303	0.0	624
KLEPNE.0723.00619	lysR_pOXA-48	WP_073558213.1	99670	303	1	0	1	303	1	303	0.0	622
KLEPNE.0723.00686	lysR_pOXA-48	WP_015586033.1	100000	303	0	0	1	303	1	303	0.0	624
KLEPNE.0723.00691	lysR_pOXA-48	WP_015586033.1	100000	303	0	0	1	303	1	303	0.0	624
KLEPNE.0723.00705	lysR_pOXA-48	WP_015586033.1	100000	303	0	0	1	303	1	303	0.0	624
KLEPNE.0723.00706	lysR_pOXA-48	WP_015586033.1	100000	303	0	0	1	303	1	303	0.0	624
KLEPNE.0723.00709	lysR_pOXA-48	WP_015586033.1	100000	303	0	0	1	303	1	303	0.0	624
KLEPNE.0723.00710	lysR_pOXA-48	WP_015586033.1	100000	303	0	0	1	303	1	303	0.0	624
KLEPNE.0723.00764	lysR_pOXA-48	WP_015586033.1	100000	303	0	0	1	303	1	303	0.0	624
KLEPNE.0723.00765	lysR_pOXA-48	WP_015586033.1	100000	303	0	0	1	303	1	303	0.0	624
KLEPNE.0723.00766	lysR_pOXA-48	WP_015586033.1	100000	303	0	0	1	303	1	303	0.0	624
KLEPNE.0723.00767	lysR_pOXA-48	WP_015586033.1	100000	303	0	0	1	303	1	303	0.0	624
KLEPNE.0723.00768	lysR_pOXA-48	WP_073558213.1	99670	303	1	0	1	303	1	303	0.0	622
KLEPNE.0723.00769	lysR_pOXA-48	WP_015586033.1	100000	303	0	0	1	303	1	303	0.0	624
KLEPNE.0723.00770	lysR_pOXA-48	WP_015586033.1	100000	303	0	0	1	303	1	303	0.0	624
KLEPNE.0723.00771	lysR_pOXA-48	WP_015586033.1	100000	303	0	0	1	303	1	303	0.0	624
KLEPNE.0723.00772	lysR_pOXA-48	WP_015586033.1	100000	303	0	0	1	303	1	303	0.0	624
KLEPNE.0723.00789	lysR_pOXA-48	WP_015586033.1	100000	303	0	0	1	303	1	303	0.0	624
KLEPNE.0723.00797	lysR_pOXA-48	WP_073558213.1	99670	303	1	0	1	303	1	303	0.0	622
KLEPNE.0723.00800	lysR_pOXA-48	WP_015586033.1	100000	303	0	0	1	303	1	303	0.0	624
KLEPNE.0723.00802	lysR_pOXA-48	WP_073558213.1	99670	303	1	0	1	303	1	303	0.0	622
KLEPNE.0723.00829	lysR_pOXA-48	WP_015586033.1	100000	303	0	0	1	303	1	303	0.0	624
KLEPNE.0723.00833	lysR_pOXA-48	WP_015586033.1	100000	303	0	0	1	303	1	303	0.0	624
KLEPNE.0723.00885	lysR_pOXA-48	WP_015586033.1	100000	303	0	0	1	303	1	303	0.0	624
KLEPNE.0723.00985	lysR_pOXA-48	WP_015586033.1	100000	303	0	0	1	303	1	303	0.0	624
KLEPNE.0723.00987	lysR_pOXA-48	WP_015586033.1	100000	303	0	0	1	303	1	303	0.0	624
KLEPNE.0723.00990	lysR_pOXA-48	WP_015586033.1	100000	303	0	0	1	303	1	303	0.0	624
KLEPNE.0723.00993	lysR_pOXA-48	WP_015586033.1	100000	303	0	0	1	303	1	303	0.0	624
KLEPNE.0723.00994	lysR_pOXA-48	WP_015586033.1	100000	303	0	0	1	303	1	303	0.0	624
KLEPNE.0723.00995	lysR_pOXA-48	WP_015586033.1	100000	303	0	0	1	303	1	303	0.0	624
KLEPNE.0723.00996	lysR_pOXA-48	WP_015586033.1	100000	303	0	0	1	303	1	303	0.0	624
KLEPNE.0723.00998	lysR_pOXA-48	WP_015586033.1	100000	303	0	0	1	303	1	303	0.0	624
KLEPNE.0723.01001	lysR_pOXA-48	WP_015586033.1	100000	303	0	0	1	303	1	303	0.0	624
KLEPNE.0723.01003	lysR_pOXA-48	WP_015586033.1	100000	303	0	0	1	303	1	303	0.0	624
KLEPNE.0723.01004	lysR_pOXA-48	WP_015586033.1	100000	303	0	0	1	303	1	303	0.0	624
KLEPNE.0723.01005	lysR_pOXA-48	WP_015586033.1	100000	303	0	0	1	303	1	303	0.0	624
KLEPNE.0723.01006	lysR_pOXA-48	WP_015586033.1	100000	303	0	0	1	303	1	303	0.0	624
KLEPNE.0723.01011	lysR_pOXA-48	WP_073558213.1	99670	303	1	0	1	303	1	303	0.0	622
KLEPNE.0723.01014	lysR_pOXA-48	WP_015586033.1	100000	303	0	0	1	303	1	303	0.0	624
KLEPNE.0723.01016	lysR_pOXA-48	WP_073558213.1	99670	303	1	0	1	303	1	303	0.0	622
KLEPNE.0723.01059	lysR_pOXA-48	WP_015586033.1	100000	303	0	0	1	303	1	303	0.0	624
KLEPNE.0723.01063	lysR_pOXA-48	WP_015586033.1	100000	303	0	0	1	303	1	303	0.0	624
KLEPNE.0723.01064	lysR_pOXA-48	WP_015586033.1	100000	303	0	0	1	303	1	303	0.0	624
KLEPNE.0723.01148	lysR_pOXA-48	WP_015586033.1	100000	303	0	0	1	303	1	303	0.0	624
KLEPNE.0723.01149	lysR_pOXA-48	WP_015586033.1	100000	303	0	0	1	303	1	303	0.0	624
KLEPNE.0723.01150	lysR_pOXA-48	WP_015586033.1	100000	303	0	0	1	303	1	303	0.0	624
KLEPNE.0723.01152	lysR_pOXA-48	WP_015586033.1	100000	303	0	0	1	303	1	303	0.0	624
KLEPNE.0723.01201	lysR_pOXA-48	WP_015586033.1	100000	303	0	0	1	303	1	303	0.0	624
KLEPNE.0723.01202	lysR_pOXA-48	WP_015586033.1	100000	303	0	0	1	303	1	303	0.0	624
KLEPNE.0723.01203	lysR_pOXA-48	WP_015586033.1	100000	303	0	0	1	303	1	303	0.0	624
KLEPNE.0723.01204	lysR_pOXA-48	WP_015586033.1	100000	303	0	0	1	303	1	303	0.0	624
KLEPNE.0723.01221	lysR_pOXA-48	WP_015586033.1	100000	303	0	0	1	303	1	303	0.0	624
KLEPNE.0723.01222	lysR_pOXA-48	WP_015586033.1	100000	303	0	0	1	303	1	303	0.0	624
KLEPNE.0723.01263	lysR_pOXA-48	WP_015586033.1	100000	303	0	0	1	303	1	303	0.0	624
KLEPNE.0723.01287	lysR_pOXA-48	WP_015586033.1	100000	303	0	0	1	303	1	303	0.0	624
KLEPNE.0723.01296	lysR_pOXA-48	WP_015586033.1	100000	303	0	0	1	303	1	303	0.0	624
KLEPNE.0723.01346	lysR_pOXA-48	WP_015586033.1	100000	303	0	0	1	303	1	303	0.0	624
KLEPNE.0723.01541	lysR_pOXA-48	WP_073558213.1	99670	303	1	0	1	303	1	303	0.0	622
KLEPNE.0723.01556	lysR_pOXA-48	WP_073558213.1	99670	303	1	0	1	303	1	303	0.0	622
KLEPNE.0723.01557	lysR_pOXA-48	WP_073558213.1	99670	303	1	0	1	303	1	303	0.0	622
KLEPNE.0723.01558	lysR_pOXA-48	WP_015586033.1	100000	303	0	0	1	303	1	303	0.0	624
KLEPNE.0723.01559	lysR_pOXA-48	WP_073558213.1	99670	303	1	0	1	303	1	303	0.0	622
KLEPNE.0723.01564	lysR_pOXA-48	WP_015586033.1	100000	303	0	0	1	303	1	303	0.0	624
KLEPNE.0723.01565	lysR_pOXA-48	WP_015586033.1	100000	303	0	0	1	303	1	303	0.0	624
KLEPNE.0723.01566	lysR_pOXA-48	WP_015586033.1	100000	303	0	0	1	303	1	303	0.0	624
KLEPNE.0723.01575	lysR_pOXA-48	WP_015586033.1	100000	303	0	0	1	303	1	303	0.0	624
KLEPNE.0723.01576	lysR_pOXA-48	WP_015586033.1	100000	303	0	0	1	303	1	303	0.0	624
KLEPNE.0723.01635	lysR_pOXA-48	WP_015586033.1	100000	303	0	0	1	303	1	303	0.0	624
KLEPNE.0723.01636	lysR_pOXA-48	WP_015586033.1	100000	303	0	0	1	303	1	303	0.0	624
KLEPNE.0723.01637	lysR_pOXA-48	WP_015586033.1	100000	303	0	0	1	303	1	303	0.0	624
KLEPNE.0723.01651	lysR_pOXA-48	WP_015586033.1	100000	303	0	0	1	303	1	303	0.0	624
KLEPNE.0723.01654	lysR_pOXA-48	WP_015586033.1	100000	303	0	0	1	303	1	303	0.0	624
KLEPNE.0723.01655	lysR_pOXA-48	WP_015586033.1	100000	303	0	0	1	303	1	303	0.0	624
KLEPNE.0723.01656	lysR_pOXA-48	WP_015586033.1	100000	303	0	0	1	303	1	303	0.0	624
KLEPNE.0723.01657	lysR_pOXA-48	WP_015586033.1	100000	303	0	0	1	303	1	303	0.0	624
KLEPNE.0723.01658	lysR_pOXA-48	WP_015586033.1	100000	303	0	0	1	303	1	303	0.0	624
KLEPNE.0723.01660	lysR_pOXA-48	WP_015586033.1	100000	303	0	0	1	303	1	303	0.0	624
KLEPNE.0723.01661	lysR_pOXA-48	WP_015586033.1	100000	303	0	0	1	303	1	303	0.0	624
KLEPNE.0723.01662	lysR_pOXA-48	WP_015586033.1	100000	303	0	0	1	303	1	303	0.0	624
KLEPNE.0723.01663	lysR_pOXA-48	WP_015586033.1	100000	303	0	0	1	303	1	303	0.0	624
KLEPNE.0723.01664	lysR_pOXA-48	WP_015586033.1	100000	303	0	0	1	303	1	303	0.0	624
KLEPNE.0723.01665	lysR_pOXA-48	WP_015586033.1	100000	303	0	0	1	303	1	303	0.0	624
KLEPNE.0723.01667	lysR_pOXA-48	WP_015586033.1	100000	303	0	0	1	303	1	303	0.0	624
KLEPNE.0723.01668	lysR_pOXA-48	WP_015586033.1	100000	303	0	0	1	303	1	303	0.0	624
KLEPNE.0723.01670	lysR_pOXA-48	WP_015586033.1	100000	303	0	0	1	303	1	303	0.0	624
KLEPNE.0723.01671	lysR_pOXA-48	WP_015586033.1	100000	303	0	0	1	303	1	303	0.0	624
KLEPNE.0723.01677	lysR_pOXA-48	WP_015586033.1	100000	303	0	0	1	303	1	303	0.0	624
KLEPNE.0723.01697	lysR_pOXA-48	WP_015586033.1	100000	303	0	0	1	303	1	303	0.0	624
KLEPNE.0723.01712	lysR_pOXA-48	WP_015586033.1	100000	303	0	0	1	303	1	303	0.0	624
KLEPNE.0723.01720	lysR_pOXA-48	WP_015586033.1	100000	303	0	0	1	303	1	303	0.0	624
KLEPNE.0723.01731	lysR_pOXA-48	WP_015586033.1	100000	303	0	0	1	303	1	303	0.0	624
KLEPNE.0723.01739	lysR_pOXA-48	WP_015586033.1	100000	303	0	0	1	303	1	303	0.0	624
KLEVAR.0723.00077	lysR_pOXA-48	WP_015586033.1	100000	303	0	0	1	303	1	303	0.0	624
KLEVAR.0723.00078	lysR_pOXA-48	WP_015586033.1	100000	303	0	0	1	303	1	303	0.0	624
PROMIR.0723.00085	lysR_pOXA-48	WP_015586033.1	100000	303	0	0	1	303	1	303	0.0	624
PROMIR.0723.00086	lysR_pOXA-48	WP_015586033.1	100000	303	0	0	1	303	1	303	0.0	624
SALENT.0723.01237	lysR_pOXA-48	WP_015586033.1	100000	303	0	0	1	303	1	303	0.0	624
SALENT.0723.01238	lysR_pOXA-48	WP_015586033.1	100000	303	0	0	1	303	1	303	0.0	624
SALENT.0723.01239	lysR_pOXA-48	WP_015586033.1	100000	303	0	0	1	303	1	303	0.0	624
SALENT.0723.01285	lysR_pOXA-48	WP_015586033.1	100000	303	0	0	1	303	1	303	0.0	624
SALENT.0723.01371	lysR_pOXA-48	WP_015586033.1	100000	303	0	0	1	303	1	303	0.0	624
SERMAR.0723.00102	lysR_pOXA-48	WP_015586033.1	100000	303	0	0	1	303	1	303	0.0	624
SHEACA.0723.00001	lysR_pOXA-48	WP_220050195.1	97360	303	8	0	1	303	1	303	0.0	611
SHEBAL.0723.00001	lysR_pOXA-48	WP_006082994.1	97360	303	8	0	1	303	1	303	0.0	610
SHEBAL.0723.00002	lysR_pOXA-48	WP_006082994.1	97360	303	8	0	1	303	1	303	0.0	610
SHEBAL.0723.00003	lysR_pOXA-48	WP_006082994.1	97360	303	8	0	1	303	1	303	0.0	610
SHEBAL.0723.00004	lysR_pOXA-48	WP_012586849.1	97030	303	9	0	1	303	1	303	0.0	608
SHEBAL.0723.00005	lysR_pOXA-48	WP_006082994.1	97360	303	8	0	1	303	1	303	0.0	610
SHEBAL.0723.00006	lysR_pOXA-48	WP_006082994.1	97360	303	8	0	1	303	1	303	0.0	610
SHEBAL.0723.00007	lysR_pOXA-48	WP_006082994.1	97360	303	8	0	1	303	1	303	0.0	610
SHEBAL.0723.00008	lysR_pOXA-48	WP_006082994.1	97360	303	8	0	1	303	1	303	0.0	610
SHEBAL.0723.00009	lysR_pOXA-48	WP_006082994.1	97360	303	8	0	1	303	1	303	0.0	610
SHEBAL.0723.00010	lysR_pOXA-48	WP_006082994.1	97360	303	8	0	1	303	1	303	0.0	610
SHEBAL.0723.00011	lysR_pOXA-48	WP_006082994.1	97360	303	8	0	1	303	1	303	0.0	610
SHEBAL.0723.00012	lysR_pOXA-48	WP_006082994.1	97360	303	8	0	1	303	1	303	0.0	610
SHEBAL.0723.00013	lysR_pOXA-48	WP_006082994.1	97360	303	8	0	1	303	1	303	0.0	610
SHEBIC.0723.00001	lysR_pOXA-48	WP_011621492.1	99010	303	3	0	1	303	1	303	0.0	619
SHEDEC.0723.00001	lysR_pOXA-48	WP_133179851.1	98680	303	4	0	1	303	1	303	0.0	617
SHEDEC.0723.00002	lysR_pOXA-48	WP_208660094.1	98680	303	4	0	1	303	1	303	0.0	617
SHEMAN.0723.00001	lysR_pOXA-48	WP_011621492.1	99010	303	3	0	1	303	1	303	0.0	619
SHEONE.0723.00001	lysR_pOXA-48	WP_011071129.1	98350	303	5	0	1	303	1	303	0.0	617
SHEONE.0723.00002	lysR_pOXA-48	WP_011071129.1	98350	303	5	0	1	303	1	303	0.0	617
SHEPUT.0723.00001	lysR_pOXA-48	WP_011621492.1	99010	303	3	0	1	303	1	303	0.0	619
SHEPUT.0723.00002	lysR_pOXA-48	WP_011788166.1	97360	303	8	0	1	303	1	303	0.0	610
SHEPUT.0723.00003	lysR_pOXA-48	WP_198782327.1	97360	303	8	0	1	303	1	303	0.0	610
SHEPUT.0723.00004	lysR_pOXA-48	WP_011788166.1	97360	303	8	0	1	303	1	303	0.0	610
SHEPUT.0723.00005	lysR_pOXA-48	WP_011788166.1	97360	303	8	0	1	303	1	303	0.0	610
SHEPUT.0723.00006	lysR_pOXA-48	WP_006082994.1	97360	303	8	0	1	303	1	303	0.0	610
SHEPUT.0723.00007	lysR_pOXA-48	WP_011788166.1	97360	303	8	0	1	303	1	303	0.0	610
SHEPUT.0723.00008	lysR_pOXA-48	WP_011788166.1	97360	303	8	0	1	303	1	303	0.0	610
SHEPUT.0723.00009	lysR_pOXA-48	WP_011621492.1	99010	303	3	0	1	303	1	303	0.0	619
SHESEO.0723.00001	lysR_pOXA-48	WP_011621492.1	99010	303	3	0	1	303	1	303	0.0	619
SHESP..0723.00001	lysR_pOXA-48	WP_011621492.1	99010	303	3	0	1	303	1	303	0.0	619
SHESP..0723.00002	lysR_pOXA-48	WP_011788166.1	97360	303	8	0	1	303	1	303	0.0	610
SHESP..0723.00003	lysR_pOXA-48	WP_011621492.1	99010	303	3	0	1	303	1	303	0.0	619
SHESP..0723.00004	lysR_pOXA-48	WP_015586033.1	100000	303	0	0	1	303	1	303	0.0	624
SHESP..0723.00005	lysR_pOXA-48	WP_006082994.1	97360	303	8	0	1	303	1	303	0.0	610
SHESP..0723.00006	lysR_pOXA-48	WP_105251501.1	96700	303	10	0	1	303	1	303	0.0	607
SHESP..0723.00008	lysR_pOXA-48	WP_015586033.1	100000	303	0	0	1	303	1	303	0.0	624
SHESP..0723.00015	lysR_pOXA-48	WP_015586033.1	100000	303	0	0	1	303	1	303	0.0	624
SHESP..0723.00016	lysR_pOXA-48	WP_011621492.1	99010	303	3	0	1	303	1	303	0.0	619
SHESP..0723.00019	lysR_pOXA-48	WP_011788166.1	97360	303	8	0	1	303	1	303	0.0	610
SHESP..0723.00020	lysR_pOXA-48	WP_011788166.1	97360	303	8	0	1	303	1	303	0.0	610
SHESP..0723.00021	lysR_pOXA-48	WP_011788166.1	97360	303	8	0	1	303	1	303	0.0	610
SHESP..0723.00023	lysR_pOXA-48	WP_006082994.1	97360	303	8	0	1	303	1	303	0.0	610
SHEXIA.0723.00001	lysR_pOXA-48	WP_015586033.1	100000	303	0	0	1	303	1	303	0.0	624
SHEXIA.0723.00002	lysR_pOXA-48	WP_015586033.1	100000	303	0	0	1	303	1	303	0.0	624
SHEXIA.0723.00003	lysR_pOXA-48	WP_015586033.1	100000	303	0	0	1	303	1	303	0.0	624
SHEXIA.0723.00004	lysR_pOXA-48	WP_015586033.1	100000	303	0	0	1	303	1	303	0.0	624
SHEXIA.0723.00005	lysR_pOXA-48	WP_015586033.1	100000	303	0	0	1	303	1	303	0.0	624
SHEXIA.0723.00006	lysR_pOXA-48	WP_015586033.1	100000	303	0	0	1	303	1	303	0.0	624

### Sheet: Plasmid_Incs
% identity LysR	Inc group	Count
1	Col440I_1	1
1	Col(BS512)_1	1
1	ColRNAI_1	1
1	IncA/C2_1	1
1	IncFIA_1	1
1	IncFIA(HI1)_1_HI1	6
1	IncFIB(AP001918)_1	1
1	IncFIB(Mar)_1_pNDM-Mar	1
1	IncFIC(FII)_1	1
1	IncFII_1	1
1	IncL/M(pMU407)_1_pMU407	7
1	IncL/M(pOXA-48)_1_pOXA-48	164
1	IncR_1	7
<100%	IncFIB(Mar)_1_pNDM-Mar	1
<100%	IncHI1B_1_pNDM-MAR	5
<100%	IncL/M(pOXA-48)_1_pOXA-48	8

### Sheet: pOXA-48_plasmids
% identity LysR	Strain	Plasmid GenBank
1	CITFRE.0723.00075	NZ_CP045727.1
1	CITFRE.0723.00080	NZ_CP071266.1
1	CITFRE.0723.00082	NZ_CP071835.1
1	CITFRE.0723.00095	NZ_CP124814.1
1	CITFRE.0723.00096	NZ_CP124810.1
1	CITFRE.0723.00109	NZ_OW849530.1
1	CITKOS.0723.00015	NZ_OW969712.1
1	CITKOS.0723.00016	NZ_OW969693.1
1	ENTCLO.0723.00082	NZ_OW968330.1
1	ENTHOR.0723.00136	NZ_CP064115.1
1	ENTHOR.0723.00159	NZ_CP090148.1
1	ENTHOR.0723.00160	NZ_CP090194.1
1	ENTHOR.0723.00228	NZ_CP071830.1
1	ENTHOR.0723.00232	NZ_CP097345.1
1	ENTHOR.0723.00258	NZ_CP117991.1
1	ENTROG.0723.00004	NZ_CP022150.1
1	ESCCOL.0723.00178	NZ_CP015075.2
1	ESCCOL.0723.00710	NZ_CP033880.1
1	ESCCOL.0723.01682	NZ_CP064106.1
1	ESCCOL.0723.01711	NZ_CP067267.1
1	ESCCOL.0723.01714	NZ_CP067314.1
1	ESCCOL.0723.01717	NZ_CP067277.1
1	ESCCOL.0723.01718	NZ_CP072324.1
1	ESCCOL.0723.01973	NZ_CP083508.1
1	ESCCOL.0723.01974	NZ_CP083515.1
1	ESCCOL.0723.02249	NZ_CP097429.1
1	ESCCOL.0723.02250	NZ_CP097433.1
1	ESCCOL.0723.02254	NZ_CP071260.1
1	ESCCOL.0723.02255	NZ_CP071264.1
1	ESCCOL.0723.02323	NZ_CP074682.1
1	ESCCOL.0723.02729	NZ_CP124822.1
1	ESCCOL.0723.02960	NZ_LT838202.1
1	ESCCOL.0723.02969	NZ_LR025098.1
1	ESCCOL.0723.02970	NZ_LR025105.1
1	ESCCOL.0723.03050	NZ_LR890302.1
1	ESCCOL.0723.03070	NZ_OW967179.1
1	ESCCOL.0723.03071	NZ_OW967006.1
1	ESCCOL.0723.03073	NZ_OW967978.1
1	ESCCOL.0723.03074	NZ_OW968127.1
1	ESCCOL.0723.03077	NZ_OW967797.1
1	ESCCOL.0723.03079	NZ_OX030704.1
1	ESCCOL.0723.03080	NZ_OX030732.1
1	ESCCOL.0723.03084	NZ_OW968013.1
1	KLEAER.0723.00051	NZ_OW969635.1
1	KLEOXY.0723.00021	NZ_CP064112.1
1	KLEOXY.0723.00034	NZ_OW849472.1
1	KLEOXY.0723.00037	NZ_OW968348.1
1	KLEOXY.0723.00038	NZ_OW968281.1
1	KLEOXY.0723.00040	NZ_OW969782.1
1	KLEPNE.0723.00064	NZ_CP027039.1
1	KLEPNE.0723.00072	NZ_CP016927.1
1	KLEPNE.0723.00080	NZ_CP018315.1
1	KLEPNE.0723.00089	NZ_CP018443.1
1	KLEPNE.0723.00095	NZ_CP018690.1
1	KLEPNE.0723.00096	NZ_CP018706.1
1	KLEPNE.0723.00097	NZ_CP018712.1
1	KLEPNE.0723.00098	NZ_CP018717.1
1	KLEPNE.0723.00099	NZ_CP018723.1
1	KLEPNE.0723.00101	NZ_CP018700.1
1	KLEPNE.0723.00102	NZ_CP018694.1
1	KLEPNE.0723.00103	NZ_CP018736.1
1	KLEPNE.0723.00120	NZ_CP020844.1
1	KLEPNE.0723.00143	NZ_CP022147.1
1	KLEPNE.0723.00208	NZ_CP019078.1
1	KLEPNE.0723.00209	NZ_CP019080.1
1	KLEPNE.0723.00244	NZ_CP034041.1
1	KLEPNE.0723.00261	NZ_CP028818.1
1	KLEPNE.0723.00277	NZ_CP023251.1
1	KLEPNE.0723.00292	NZ_CP030135.1
1	KLEPNE.0723.00294	NZ_CP031805.1
1	KLEPNE.0723.00304	NZ_CP032174.1
1	KLEPNE.0723.00336	NZ_CP034283.1
1	KLEPNE.0723.00378	NZ_CP041085.1
1	KLEPNE.0723.00401	NZ_CP044032.1
1	KLEPNE.0723.00474	NZ_CP040031.1
1	KLEPNE.0723.00475	NZ_CP040036.1
1	KLEPNE.0723.00525	NZ_CP039938.1
1	KLEPNE.0723.00526	NZ_CP039941.1
1	KLEPNE.0723.00527	NZ_CP039944.1
1	KLEPNE.0723.00528	NZ_CP039947.1
1	KLEPNE.0723.00529	NZ_CP039950.1
1	KLEPNE.0723.00530	NZ_CP039953.1
1	KLEPNE.0723.00531	NZ_CP039956.1
1	KLEPNE.0723.00532	NZ_CP039959.1
1	KLEPNE.0723.00533	NZ_CP039962.1
1	KLEPNE.0723.00550	NZ_CP049948.1
1	KLEPNE.0723.00551	NZ_CP049951.1
1	KLEPNE.0723.00552	NZ_CP049954.1
1	KLEPNE.0723.00691	NZ_CP065455.1
1	KLEPNE.0723.00765	NZ_CP061951.1
1	KLEPNE.0723.00766	NZ_CP061956.1
1	KLEPNE.0723.00767	NZ_CP061958.1
1	KLEPNE.0723.00769	NZ_CP061969.1
1	KLEPNE.0723.00770	NZ_CP061974.1
1	KLEPNE.0723.00771	NZ_CP061978.1
1	KLEPNE.0723.00772	NZ_CP068574.1
1	KLEPNE.0723.00789	NZ_CP072825.1
1	KLEPNE.0723.00800	NZ_CP065954.1
1	KLEPNE.0723.00829	NZ_CP076010.1
1	KLEPNE.0723.00833	NZ_CP077782.1
1	KLEPNE.0723.00885	NZ_CP080360.1
1	KLEPNE.0723.00985	NZ_CP082969.1
1	KLEPNE.0723.00990	NZ_CP082996.1
1	KLEPNE.0723.00998	NZ_CP083038.1
1	KLEPNE.0723.01001	NZ_CP083053.1
1	KLEPNE.0723.01003	NZ_CP083064.1
1	KLEPNE.0723.01004	NZ_CP083068.1
1	KLEPNE.0723.01005	NZ_CP083073.1
1	KLEPNE.0723.01014	NZ_CP089016.1
1	KLEPNE.0723.01059	NZ_CP082157.1
1	KLEPNE.0723.01063	NZ_CP085864.1
1	KLEPNE.0723.01064	NZ_CP085868.1
1	KLEPNE.0723.01148	NZ_CP086443.1
1	KLEPNE.0723.01149	NZ_CP086435.1
1	KLEPNE.0723.01150	NZ_CP086427.1
1	KLEPNE.0723.01152	NZ_CP086451.1
1	KLEPNE.0723.01201	NZ_CP097413.1
1	KLEPNE.0723.01202	NZ_CP097417.1
1	KLEPNE.0723.01203	NZ_CP097422.1
1	KLEPNE.0723.01204	NZ_CP097424.1
1	KLEPNE.0723.01221	NZ_CP071255.1
1	KLEPNE.0723.01222	NZ_CP071262.1
1	KLEPNE.0723.01263	NZ_CP092591.1
1	KLEPNE.0723.01287	NZ_CP074679.1
1	KLEPNE.0723.01346	NZ_CP091815.1
1	KLEPNE.0723.01558	NZ_CP122332.1
1	KLEPNE.0723.01564	NZ_CP122568.1
1	KLEPNE.0723.01565	NZ_CP122575.1
1	KLEPNE.0723.01566	NZ_CP122580.1
1	KLEPNE.0723.01575	NZ_CP124829.1
1	KLEPNE.0723.01576	NZ_CP124826.1
1	KLEPNE.0723.01635	NZ_LR025091.1
1	KLEPNE.0723.01636	NZ_LR025095.1
1	KLEPNE.0723.01637	NZ_LR025100.1
1	KLEPNE.0723.01651	NZ_LR745044.1
1	KLEPNE.0723.01654	NZ_OW970368.1
1	KLEPNE.0723.01655	NZ_OW970543.1
1	KLEPNE.0723.01656	NZ_OW970563.1
1	KLEPNE.0723.01657	NZ_OW970454.1
1	KLEPNE.0723.01658	NZ_OW970416.1
1	KLEPNE.0723.01660	NZ_OW970482.1
1	KLEPNE.0723.01661	NZ_OW970424.1
1	KLEPNE.0723.01662	NZ_OW970439.1
1	KLEPNE.0723.01663	NZ_OW970518.1
1	KLEPNE.0723.01664	NZ_OW970495.1
1	KLEPNE.0723.01665	NZ_OW970360.1
1	KLEPNE.0723.01667	NZ_OW993924.1
1	KLEPNE.0723.01668	NZ_OW970556.1
1	KLEPNE.0723.01670	NZ_OW970532.1
1	KLEPNE.0723.01671	NZ_OW970432.1
1	KLEPNE.0723.01677	NZ_LR890259.1
1	KLEPNE.0723.01697	NZ_LR890431.1
1	KLEPNE.0723.01712	NZ_LR890505.1
1	KLEPNE.0723.01720	NZ_LR890520.1
1	KLEPNE.0723.01731	NZ_LR890637.1
1	KLEPNE.0723.01739	NZ_LR890707.1
1	KLEVAR.0723.00077	NZ_CP124807.1
1	KLEVAR.0723.00078	NZ_CP128465.1
1	SALENT.0723.01237	NZ_CP090139.1
1	SALENT.0723.01238	NZ_CP090143.1
1	SALENT.0723.01239	NZ_CP090135.1
1	SALENT.0723.01285	NZ_CP092010.1
1	SALENT.0723.01371	NZ_CP082931.1
1	SERMAR.0723.00102	NZ_CP085861.1
<100%	KLEPNE.0723.00087	NZ_CP018342.1
<100%	KLEPNE.0723.00421	NZ_CP062988.1
<100%	KLEPNE.0723.00468	NZ_CP048940.1
<100%	KLEPNE.0723.00619	NZ_CP063280.1
<100%	KLEPNE.0723.00768	NZ_CP061964.1
<100%	KLEPNE.0723.01011	NZ_CP089008.1
<100%	KLEPNE.0723.01016	NZ_CP089027.1
<100%	KLEPNE.0723.01556	NZ_CP122354.1

### Sheet: dNdS_pOXA-48
gene	missense	synonymous	Total_per_gene	Relative_per_gene	dNdS	coord_init	coord_end	length	mut_per_nucl	p
DNDJGHEP_00001	2	0	2	0.33389	2/0	7293	7643	350	0.00571429	0.358
DNDJGHEP_00003	0	1	1	0.166945	0	18580	18789	209	0.00478469	0.3036
DNDJGHEP_00005	3	5	8	1.33556	0.6	19055	19738	683	0.011713	0.8609
DNDJGHEP_00006	3	3	6	1.00167	1	21740	22084	344	0.0174419	0.8521
DNDJGHEP_00008	3	4	7	1.16861	0.75	22267	22851	584	0.0119863	0.9169
DNDJGHEP_00009	1	0	1	0.166945	1/0	23157	23702	545	0.00183486	0.1599
DNDJGHEP_00010	4	4	8	1.33556	1	23843	24304	461	0.0173536	0.8855
DNDJGHEP_00011	5	12	17	2.83806	0.416667	25126	25611	485	0.0350515	0.034
DNDJGHEP_00012	11	6	17	2.83806	1.83333	25608	25856	248	0.0685484	2.2e-16
DNDJGHEP_00013	4	5	9	1.5025	0.8	28967	29473	506	0.0177866	0.822
DNDJGHEP_00014	5	4	9	1.5025	1.25	29466	29945	479	0.0187891	0.7659
DNDJGHEP_00015	1	3	4	0.66778	0.333333	29974	30384	410	0.0097561	0.6683
DNDJGHEP_00016	0	1	1	0.166945	0	30502	30765	263	0.00380228	0.2583
DNDJGHEP_00017	1	2	3	0.500835	0.5	30787	31149	362	0.00828729	0.6061
DNDJGHEP_00018	1	1	2	0.33389	1	32095	32418	323	0.00619195	0.4079
DNDJGHEP_00019	1	5	6	1.00167	0.2	32834	33109	275	0.0218182	0.4795
DNDJGHEP_00020	2	5	7	1.16861	0.4	35014	35874	860	0.00813953	0.5734
DNDJGHEP_00021	1	3	4	0.66778	0.333333	36064	36402	338	0.0118343	0.89
DNDJGHEP_00022	1	1	2	0.33389	1	36843	36956	113	0.0176991	0.8441
DNDJGHEP_00024	2	2	4	0.66778	1	37349	37759	410	0.0097561	0.6581
DNDJGHEP_00026	3	3	6	1.00167	1	38811	39095	284	0.0211268	0.5648
DNDJGHEP_00027	1	2	3	0.500835	0.5	39250	39471	221	0.0135747	0.9844
DNDJGHEP_00028	1	1	2	0.33389	1	40033	40344	311	0.00643087	0.4205
DNDJGHEP_00029	3	1	4	0.66778	3	40477	41013	536	0.00746269	0.5023
DNDJGHEP_00030	1	2	3	0.500835	0.5	41083	41223	140	0.0214286	0.5464
DNDJGHEP_00032	1	5	6	1.00167	0.2	56711	57205	494	0.0121457	0.9335
H-NS-like	0	2	2	0.33389	0	51277	51687	410	0.00487805	0.3195
helix-turn-helix	6	3	9	1.5025	2	19735	20007	272	0.0330882	0.0477
klcA	5	2	7	1.16861	2.5	38327	38767	440	0.0159091	0.9705
korC	0	2	2	0.33389	0	31765	32031	266	0.0075188	0.4951
lysR	1	0	1	0.166945	1/0	11422	12333	911	0.00109769	0.1312
mobC	4	3	7	1.16861	1.33333	41515	41880	365	0.0191781	0.6918
nikA	0	1	1	0.166945	0	42155	42472	317	0.00315457	0.2449
nikB	4	22	26	4.34057	0.181818	42459	44438	1979	0.0131379	0.9516
parA	2	18	20	3.3389	0.111111	26856	27830	974	0.0205339	0.6125
parB	3	6	9	1.5025	0.5	27833	28276	443	0.020316	0.6177
pld	2	4	6	1.00167	0.5	28286	28849	563	0.0106572	0.784
radC	1	0	1	0.166945	1/0	31271	31720	449	0.00222717	0.2086
relB	6	5	11	1.83639	1.2	20026	21213	1187	0.00926706	0.6435
repC	0	1	1	0.166945	0	64974	65204	230	0.00434783	0.2936
restriction_endonuclease	3	3	6	1.00167	1	24542	25129	587	0.0102215	0.7428
ssb	2	1	3	0.500835	2	39543	39977	434	0.00691244	0.4707
tir	2	1	3	0.500835	2	7756	8226	470	0.00638298	0.4183
traC	30	36	66	11.0184	0.833333	47177	50614	3437	0.0192028	0.6871
traH	1	1	2	0.33389	1	44452	44952	500	0.004	0.2729
traI	0	18	18	3.00501	0	44949	45728	779	0.0231065	0.3813
traJ	8	30	38	6.34391	0.266667	45739	46902	1163	0.0326741	0.0641
traL	0	12	12	2.00334	0	50580	51092	512	0.0234375	0.3583
traM	1	18	19	3.17195	0.0555556	51755	52468	713	0.026648	0.2252
traN	1	11	12	2.00334	0.0909091	52477	53628	1151	0.0104257	0.7641
traO	9	24	33	5.50918	0.375	53640	54989	1349	0.0244626	0.3097
traP	10	12	22	3.67279	0.833333	55001	55705	704	0.03125	0.0804
traQ	3	12	15	2.50417	0.25	55729	56259	530	0.0283019	0.1138
traR	9	11	20	3.3389	0.818182	56276	56665	389	0.0514139	0.0149
traU	13	45	58	9.6828	0.288889	57202	60252	3050	0.0190164	0.7311
traW	0	8	8	1.33556	0	60249	61457	1208	0.00662252	0.4466
traX-like	1	0	1	0.166945	1/0	61454	62050	596	0.00167785	0.143
traY-like	0	1	1	0.166945	0	62043	64238	2195	0.000455581	0.0952
trbA	0	2	2	0.33389	0	5486	6793	1307	0.00153022	0.1421
trbC	2	2	4	0.66778	1	2425	4512	2087	0.00191663	0.1829
trbN	0	3	3	0.500835	0	6793	7188	395	0.00759494	0.524
xerD	1	7	8	1.33556	0.142857	25875	26615	740	0.0108108	0.8141
